# Fluorescently-labeled split-QF hemidrivers: simplifying and enhancing methods enabling intersectional targeting of discrete cell types

**DOI:** 10.64898/2026.06.01.729389

**Authors:** Lydia G. Sanders, Grant Kroschell, Anneliese Ceisel, Caroline E. Clouatre, Yiqi Gao, Gianna Graziano, Diego Alfaro Carcoba, Claire Deng, Catalina Rodriguez, James H. Thierer, Jeff S. Mumm

## Abstract

Single cell transcriptomics data predict greater cell type diversity than previously appreciated, defined by combinatorial gene expression “codes”. These codes can enable intersectional targeting strategies for selectively labeling and manipulating predicted cell types, thereby facilitating functional tests to resolve cell-specific roles and refine cell-type definitions. One such approach cleaves driver components of binary expression systems (e.g., Gal4/UAS and QF/QUAS) into two co-dependent halves, an Activation Domain (AD) and a DNA Binding Domain (DBD). The transcriptional activity of these “split-drivers” (aka, hemidrivers) is only reconstituted in cells that co-express them. While widely used in invertebrates, these systems have yet to be systematically deployed in vertebrates. Here, we developed a series of fluorescently labeled split-QF and QF2 hemidrivers via direct reporter fusions or the 2A viral peptide co-expression system. Fluorescent labeling serves to 1) simplify hemidriver transgenic line creation and maintenance, 2) allow AD and DBD intersects to be visualized directly, and 3) enable robust quality control assessments of on-target efficacy and off-target activity. These resources can enhance transgenic targeting specificity, enabling functional dissections of cell types revealed by single cell transcriptomics.

**SUMMARY:** We engineered fluorescently labeled split-QF and -QF2 hemidrivers in zebrafish to simplify intersectional targeting tool generation and enable robust quality control assessments of split-driver function.
