## Supplemental File 1 for "Fluorescently-labeled split-QF hemidrivers: simplifying and enhancing methods enabling intersectional targeting of discrete cell types"

### Sheet: Sheet1
SuppFile1 Hemidriver Topologies Shorthand Descriptions
Short Name	Long Name	Description	Topology
N1	mScarlet-QFDBD-QFMD-N7zip	NLS-mScarlet-xTEN16 with a QF DBD and MD followed by a polyglycine linker and an N7 dimerization domain.	#VALUE!
M1	QFDBD-QFMD-mScarlet-N7zip	NLS with a xTEN16-QF DBD and MD followed by mScarlet and then a polyglycine linker with an N7 dimerization domain.	#VALUE!
C1	QFDBD-QFMD-N7zip-mScarlet	NLS with axTEN16-QF DBD and MD followed by a polyglycine linker with an N7 dimerization domain and then mScarlet.	#VALUE!
N2	mScarlet-QFDBD-N7zip	NLS-mScarlet-xTEN16 with a QF2 DBD (no MD) followed by a polyglycine linker with an N7 dimerization domain. ​	#VALUE!
M2	QFDBD-mScarlet-N7zip	NLS with a xTEN16-QF2 DBD (no MD) followed by mScarlet and then a polyglycine linker with an N7 dimerization domain. ​	#VALUE!
C2	QFDBD-N7zip-mScarlet	NLS with a xTEN16-QF2 DBD (no MD) followed by a polyglycine linker with an N7 dimerization domain and then mScarlet. ​	#VALUE!
N	mTurquoise2-N8zip-QFAD	NLS-mTurquoise with xTEN16 followed by the N8 Dimerization domain and then a polyglycine linker and the activation domain​	#VALUE!
M	N8zip-mTurquoise2-QFAD	NLS with the N8 Dimerization domain followed by mTurquoise with a polyglycine linker and then the activation domain​	#VALUE!
C	N8zip-QFAD-mTurquoise2	NLS with the N8 Dimerization domain and then the polyglycine linker connecting an activation domain followed by the mTurquoise​	#VALUE!
