## Supplemental File 2 for "Fluorescently-labeled split-QF hemidrivers: simplifying and enhancing methods enabling intersectional targeting of discrete cell types"

### Sheet: Plasmids
Supplemental File 2: List of Plasmids and Sequences
Plasmid Name	Shorthand Name	Gene/Insert Name	Addgene Reference	Insert Size	Bacterial Resistance	Full Sequence
QF holodriver tagged		mScarlet-QF		5148	Ampicillin/Carbenicillin	cagaggtgtaaagtacttgagtaattttacttgattactgtacttaagtattatttttggggatttttactttacttgagtacaattaaaaatcaatacttttacttttacttaattacatttttttagaaaaaaaagtactttttactccttacaattttatttacagtcaaaaagtacttattttttggagatcacttcattctattttcccttggcctatagtgagtcgtattagatcccactgcagatttggtagatatccatcagttctaatgttcatctcttattacatctgcaatattagtaaatctactgtatgacacactcagatgatgggcgaaacaaagtggtgacgtcagcctgacgaggcggggagattttcagtcaattgtgtgt…
QF2 holodriver tagged		mScarlet-QF2		3750	Ampicillin/Carbenicillin	cagaggtgtaaagtacttgagtaattttacttgattactgtacttaagtattatttttggggatttttactttacttgagtacaattaaaaatcaatacttttacttttacttaattacatttttttagaaaaaaaagtactttttactccttacaattttatttacagtcaaaaagtacttattttttggagatcacttcattctattttcccttggcctatagtgagtcgtattagatcccactgcagatttggtagatatccatcagttctaatgttcatctcttattacatctgcaatattagtaaatctactgtatgacacactcagatgatgggcgaaacaaagtggtgacgtcagcctgacgaggcggggagattttcagtcaattgtgtgt…
QF2 holodriver untagged		QF2		3006	Ampicillin/Carbenicillin	cagaggtgtaaagtacttgagtaattttacttgattactgtacttaagtattatttttggggatttttactttacttgagtacaattaaaaatcaatacttttacttttacttaattacatttttttagaaaaaaaagtactttttactccttacaattttatttacagtcaaaaagtacttattttttggagatcacttcattctattttcccttggcctatagtgagtcgtattagatcccactgcagatttggtagatatccatcagttctaatgttcatctcttattacatctgcaatattagtaaatctactgtatgacacactcagatgatgggcgaaacaaagtggtgacgtcagcctgacgaggcggggagattttcagtcaattgtgtgt…
QF holodriver untagged		QF		4404	Ampicillin/Carbenicillin	cagaggtgtaaagtacttgagtaattttacttgattactgtacttaagtattatttttggggatttttactttacttgagtacaattaaaaatcaatacttttacttttacttaattacatttttttagaaaaaaaagtactttttactccttacaattttatttacagtcaaaaagtacttattttttggagatcacttcattctattttcccttggcctatagtgagtcgtattagatcccactgcagatttggtagatatccatcagttctaatgttcatctcttattacatctgcaatattagtaaatctactgtatgacacactcagatgatgggcgaaacaaagtggtgacgtcagcctgacgaggcggggagattttcagtcaattgtgtgt…
QFDBD hemidriver untagged		QFDBD-QFMD-N7zip		4033	Ampicillin/Carbenicillin	cagaggtgtaaagtacttgagtaattttacttgattactgtacttaagtattatttttggggatttttactttacttgagtacaattaaaaatcaatacttttacttttacttaattacatttttttagaaaaaaaagtactttttactccttacaattttatttacagtcaaaaagtacttattttttggagatcacttcattctattttcccttggcctatagtgagtcgtattagatcccactgcagatttggtagatatccatcagttctaatgttcatctcttattacatctgcaatattagtaaatctactgtatgacacactcagatgatgggcgaaacaaagtggtgacgtcagcctgacgaggcggggagattttcagtcaattgtgtgt…
QF2DBD hemidriver untagged		QF2DBD-N7zip		2635	Ampicillin/Carbenicillin	cagaggtgtaaagtacttgagtaattttacttgattactgtacttaagtattatttttggggatttttactttacttgagtacaattaaaaatcaatacttttacttttacttaattacatttttttagaaaaaaaagtactttttactccttacaattttatttacagtcaaaaagtacttattttttggagatcacttcattctattttcccttggcctatagtgagtcgtattagatcccactgcagatttggtagatatccatcagttctaatgttcatctcttattacatctgcaatattagtaaatctactgtatgacacactcagatgatgggcgaaacaaagtggtgacgtcagcctgacgaggcggggagattttcagtcaattgtgtgt…
QFAD hemidriver untagged		N8zip-QFAD		2630	Ampicillin/Carbenicillin	cagaggtgtaaagtacttgagtaattttacttgattactgtacttaagtattatttttggggatttttactttacttgagtacaattaaaaatcaatacttttacttttacttaattacatttttttagaaaaaaaagtactttttactccttacaattttatttacagtcaaaaagtacttattttttggagatcacttcattctattttcccttggatagtgagtcgtattagatcccactgcagatttggtagatatccatcagttctaatgttcatctcttattacatctgcaatattagtaaatctactgtatgacacactcagatgatgggcgaaacaaagtggtgacgtcagcctgacgaggcggggagattttcagtcaattgtgtgtgat…
N1: QFDBD N-tagged fusion hemidriver	N1	mScarlet-QFDBD-QFMD-N7zip		4777	Ampicillin/Carbenicillin	cagaggtgtaaagtacttgagtaattttacttgattactgtacttaagtattatttttggggatttttactttacttgagtacaattaaaaatcaatacttttacttttacttaattacatttttttagaaaaaaaagtactttttactccttacaattttatttacagtcaaaaagtacttattttttggagatcacttcattctattttcccttggcctatagtgagtcgtattagatcccactgcagatttggtagatatccatcagttctaatgttcatctcttattacatctgcaatattagtaaatctactgtatgacacactcagatgatgggcgaaacaaagtggtgacgtcagcctgacgaggcggggagattttcagtcaattgtgtgt…
M1: QFDBD M-tagged fusion hemidriver	M1	QFDBD-QFMD-mScarlet-N7zip		4776	Ampicillin/Carbenicillin	cagaggtgtaaagtacttgagtaattttacttgattactgtacttaagtattatttttggggatttttactttacttgagtacaattaaaaatcaatacttttacttttacttaattacatttttttagaaaaaaaagtactttttactccttacaattttatttacagtcaaaaagtacttattttttggagatcacttcattctattttcccttggcctatagtgagtcgtattagatcccactgcagatttggtagatatccatcagttctaatgttcatctcttattacatctgcaatattagtaaatctactgtatgacacactcagatgatgggcgaaacaaagtggtgacgtcagcctgacgaggcggggagattttcagtcaattgtgtgt…
C1: QFDBD C-tagged fusion hemidriver	C1	QFDBD-QFMD-N7zip-mScarlet		4777	Ampicillin/Carbenicillin	cagaggtgtaaagtacttgagtaattttacttgattactgtacttaagtattatttttggggatttttactttacttgagtacaattaaaaatcaatacttttacttttacttaattacatttttttagaaaaaaaagtactttttactccttacaattttatttacagtcaaaaagtacttattttttggagatcacttcattctattttcccttggcctatagtgagtcgtattagatcccactgcagatttggtagatatccatcagttctaatgttcatctcttattacatctgcaatattagtaaatctactgtatgacacactcagatgatgggcgaaacaaagtggtgacgtcagcctgacgaggcggggagattttcagtcaattgtgtgt…
N2: QF2DBD N-tagged fusion hemidriver	N2	mScarlet-QFDBD-N7zip		3379	Ampicillin/Carbenicillin	cagaggtgtaaagtacttgagtaattttacttgattactgtacttaagtattatttttggggatttttactttacttgagtacaattaaaaatcaatacttttacttttacttaattacatttttttagaaaaaaaagtactttttactccttacaattttatttacagtcaaaaagtacttattttttggagatcacttcattctattttcccttggcctatagtgagtcgtattagatcccactgcagatttggtagatatccatcagttctaatgttcatctcttattacatctgcaatattagtaaatctactgtatgacacactcagatgatgggcgaaacaaagtggtgacgtcagcctgacgaggcggggagattttcagtcaattgtgtgt…
M2: QF2DBD M-tagged fusion hemidriver	M2	QFDBD-mScarlet-N7zip		3379	Ampicillin/Carbenicillin	cagaggtgtaaagtacttgagtaattttacttgattactgtacttaagtattatttttggggatttttactttacttgagtacaattaaaaatcaatacttttacttttacttaattacatttttttagaaaaaaaagtactttttactccttacaattttatttacagtcaaaaagtacttattttttggagatcacttcattctattttcccttggcctatagtgagtcgtattagatcccactgcagatttggtagatatccatcagttctaatgttcatctcttattacatctgcaatattagtaaatctactgtatgacacactcagatgatgggcgaaacaaagtggtgacgtcagcctgacgaggcggggagattttcagtcaattgtgtgt…
C2: QF2DBD C-tagged fusion hemidriver	C2	QFDBD-N7zip-mScarlet		3379	Ampicillin/Carbenicillin	cagaggtgtaaagtacttgagtaattttacttgattactgtacttaagtattatttttggggatttttactttacttgagtacaattaaaaatcaatacttttacttttacttaattacatttttttagaaaaaaaagtactttttactccttacaattttatttacagtcaaaaagtacttattttttggagatcacttcattctattttcccttggcctatagtgagtcgtattagatcccactgcagatttggtagatatccatcagttctaatgttcatctcttattacatctgcaatattagtaaatctactgtatgacacactcagatgatgggcgaaacaaagtggtgacgtcagcctgacgaggcggggagattttcagtcaattgtgtgt…
N: QFAD N-tagged fusion hemidriver	N	mTurquoise2-N8zip-QFAD		3377	Ampicillin/Carbenicillin	cagaggtgtaaagtacttgagtaattttacttgattactgtacttaagtattatttttggggatttttactttacttgagtacaattaaaaatcaatacttttacttttacttaattacatttttttagaaaaaaaagtactttttactccttacaattttatttacagtcaaaaagtacttattttttggagatcacttcattctattttcccttggatagtgagtcgtattagatcccactgcagatttggtagatatccatcagttctaatgttcatctcttattacatctgcaatattagtaaatctactgtatgacacactcagatgatgggcgaaacaaagtggtgacgtcagcctgacgaggcggggagattttcagtcaattgtgtgtgat…
M: QFAD M-tagged fusion hemidriver	M	N8zip-mTurquoise2-QFAD		3377	Ampicillin/Carbenicillin	cagaggtgtaaagtacttgagtaattttacttgattactgtacttaagtattatttttggggatttttactttacttgagtacaattaaaaatcaatacttttacttttacttaattacatttttttagaaaaaaaagtactttttactccttacaattttatttacagtcaaaaagtacttattttttggagatcacttcattctattttcccttggatagtgagtcgtattagatcccactgcagatttggtagatatccatcagttctaatgttcatctcttattacatctgcaatattagtaaatctactgtatgacacactcagatgatgggcgaaacaaagtggtgacgtcagcctgacgaggcggggagattttcagtcaattgtgtgtgat…
C: QFAD C-tagged fusion hemidriver	C	N8zip-QFAD-mTurquoise2		3377	Ampicillin/Carbenicillin	cagaggtgtaaagtacttgagtaattttacttgattactgtacttaagtattatttttggggatttttactttacttgagtacaattaaaaatcaatacttttacttttacttaattacatttttttagaaaaaaaagtactttttactccttacaattttatttacagtcaaaaagtacttattttttggagatcacttcattctattttcccttggatagtgagtcgtattagatcccactgcagatttggtagatatccatcagttctaatgttcatctcttattacatctgcaatattagtaaatctactgtatgacacactcagatgatgggcgaaacaaagtggtgacgtcagcctgacgaggcggggagattttcagtcaattgtgtgtgat…
QFDBD hemidriver untagged shortened linker		QFDBD-QFMD-N7zip		4009	Ampicillin/Carbenicillin	cagaggtgtaaagtacttgagtaattttacttgattactgtacttaagtattatttttggggatttttactttacttgagtacaattaaaaatcaatacttttacttttacttaattacatttttttagaaaaaaaagtactttttactccttacaattttatttacagtcaaaaagtacttattttttggagatcacttcattctattttcccttggcctatagtgagtcgtattagatcccactgcagatttggtagatatccatcagttctaatgttcatctcttattacatctgcaatattagtaaatctactgtatgacacactcagatgatgggcgaaacaaagtggtgacgtcagcctgacgaggcggggagattttcagtcaattgtgtgt…
QFAD hemidriver untagged shortened linker		N8zip-QFAD		2588	Ampicillin/Carbenicillin	cagaggtgtaaagtacttgagtaattttacttgattactgtacttaagtattatttttggggatttttactttacttgagtacaattaaaaatcaatacttttacttttacttaattacatttttttagaaaaaaaagtactttttactccttacaattttatttacagtcaaaaagtacttattttttggagatcacttcattctattttcccttggatagtgagtcgtattagatcccactgcagatttggtagatatccatcagttctaatgttcatctcttattacatctgcaatattagtaaatctactgtatgacacactcagatgatgggcgaaacaaagtggtgacgtcagcctgacgaggcggggagattttcagtcaattgtgtgtgat…
N1-SL: QFDBD N-tagged fusion hemidriver shortened linker	N1-SL	mScarlet-QFDBD-QFMD-N7zip		4753	Ampicillin/Carbenicillin	cagaggtgtaaagtacttgagtaattttacttgattactgtacttaagtattatttttggggatttttactttacttgagtacaattaaaaatcaatacttttacttttacttaattacatttttttagaaaaaaaagtactttttactccttacaattttatttacagtcaaaaagtacttattttttggagatcacttcattctattttcccttggcctatagtgagtcgtattagatcccactgcagatttggtagatatccatcagttctaatgttcatctcttattacatctgcaatattagtaaatctactgtatgacacactcagatgatgggcgaaacaaagtggtgacgtcagcctgacgaggcggggagattttcagtcaattgtgtgt…
N-SL: QFAD N-tagged fusion hemidriver shortened linker	N-SL	mTurquoise2-N8zip-QFAD		3353	Ampicillin/Carbenicillin	cagaggtgtaaagtacttgagtaattttacttgattactgtacttaagtattatttttggggatttttactttacttgagtacaattaaaaatcaatacttttacttttacttaattacatttttttagaaaaaaaagtactttttactccttacaattttatttacagtcaaaaagtacttattttttggagatcacttcattctattttcccttggatagtgagtcgtattagatcccactgcagatttggtagatatccatcagttctaatgttcatctcttattacatctgcaatattagtaaatctactgtatgacacactcagatgatgggcgaaacaaagtggtgacgtcagcctgacgaggcggggagattttcagtcaattgtgtgtgat…
C-SL: QFAD C-tagged fusion hemidriver shortened linker	C-SL	N8zip-QFAD-mTurquoise2		3353	Ampicillin/Carbenicillin	cagaggtgtaaagtacttgagtaattttacttgattactgtacttaagtattatttttggggatttttactttacttgagtacaattaaaaatcaatacttttacttttacttaattacatttttttagaaaaaaaagtactttttactccttacaattttatttacagtcaaaaagtacttattttttggagatcacttcattctattttcccttggatagtgagtcgtattagatcccactgcagatttggtagatatccatcagttctaatgttcatctcttattacatctgcaatattagtaaatctactgtatgacacactcagatgatgggcgaaacaaagtggtgacgtcagcctgacgaggcggggagattttcagtcaattgtgtgtgat…
QFDBD-2A-FP co-expression hemidriver		QFDBD-N7zip-T2A-mScarlet		4819	Ampicillin/Carbenicillin	cagaggtgtaaagtacttgagtaattttacttgattactgtacttaagtattatttttggggatttttactttacttgagtacaattaaaaatcaatacttttacttttacttaattacatttttttagaaaaaaaagtactttttactccttacaattttatttacagtcaaaaagtacttattttttggagatcacttcattctattttcccttggcctatagtgagtcgtattagatcccactgcagatttggtagatatccatcagttctaatgttcatctcttattacatctgcaatattagtaaatctactgtatgacacactcagatgatgggcgaaacaaagtggtgacgtcagcctgacgaggcggggagattttcagtcaattgtgtgt…
QF2DBD-2A-FP co-expression hemidriver		QF2DBD-N7zip-T2A-mScarlet		3421	Ampicillin/Carbenicillin	cagaggtgtaaagtacttgagtaattttacttgattactgtacttaagtattatttttggggatttttactttacttgagtacaattaaaaatcaatacttttacttttacttaattacatttttttagaaaaaaaagtactttttactccttacaattttatttacagtcaaaaagtacttattttttggagatcacttcattctattttcccttggcctatagtgagtcgtattagatcccactgcagatttggtagatatccatcagttctaatgttcatctcttattacatctgcaatattagtaaatctactgtatgacacactcagatgatgggcgaaacaaagtggtgacgtcagcctgacgaggcggggagattttcagtcaattgtgtgt…
QFAD-2A-FP co-expression hemidriver		N8zip-QFAD-T2A-moxCerulean3		3419	Ampicillin/Carbenicillin	cagaggtgtaaagtacttgagtaattttacttgattactgtacttaagtattatttttggggatttttactttacttgagtacaattaaaaatcaatacttttacttttacttaattacatttttttagaaaaaaaagtactttttactccttacaattttatttacagtcaaaaagtacttattttttggagatcacttcattctattttcccttggatagtgagtcgtattagatcccactgcagatttggtagatatccatcagttctaatgttcatctcttattacatctgcaatattagtaaatctactgtatgacacactcagatgatgggcgaaacaaagtggtgacgtcagcctgacgaggcggggagattttcagtcaattgtgtgtgat…
FP-2A-QFDBD co-expression hemidriver		mScarlet-P2A-QFDBD-QFMD-N7zip		4819	Ampicillin/Carbenicillin	cagaggtgtaaagtacttgagtaattttacttgattactgtacttaagtattatttttggggatttttactttacttgagtacaattaaaaatcaatacttttacttttacttaattacatttttttagaaaaaaaagtactttttactccttacaattttatttacagtcaaaaagtacttattttttggagatcacttcattctattttcccttggcctatagtgagtcgtattagatcccactgcagatttggtagatatccatcagttctaatgttcatctcttattacatctgcaatattagtaaatctactgtatgacacactcagatgatgggcgaaacaaagtggtgacgtcagcctgacgaggcggggagattttcagtcaattgtgtgt…
FP-2A-QF2DBD co-expression hemidriver		mScarlet-P2A-QF2DBD-N7zip		3421	Ampicillin/Carbenicillin	cagaggtgtaaagtacttgagtaattttacttgattactgtacttaagtattatttttggggatttttactttacttgagtacaattaaaaatcaatacttttacttttacttaattacatttttttagaaaaaaaagtactttttactccttacaattttatttacagtcaaaaagtacttattttttggagatcacttcattctattttcccttggcctatagtgagtcgtattagatcccactgcagatttggtagatatccatcagttctaatgttcatctcttattacatctgcaatattagtaaatctactgtatgacacactcagatgatgggcgaaacaaagtggtgacgtcagcctgacgaggcggggagattttcagtcaattgtgtgt…
FP-2A-QFAD co-expression hemidriver		moxCerulean3-P2A-N8zip-QFAD		3392	Ampicillin/Carbenicillin	cagaggtgtaaagtacttgagtaattttacttgattactgtacttaagtattatttttggggatttttactttacttgagtacaattaaaaatcaatacttttacttttacttaattacatttttttagaaaaaaaagtactttttactccttacaattttatttacagtcaaaaagtacttattttttggagatcacttcattctattttcccttggatagtgagtcgtattagatcccactgcagatttggtagatatccatcagttctaatgttcatctcttattacatctgcaatattagtaaatctactgtatgacacactcagatgatgggcgaaacaaagtggtgacgtcagcctgacgaggcggggagattttcagtcaattgtgtgtgat…
QFDBD-HaloTag fusion hemidriver		ZFHaloTag-QFDBD-N7zip		4948	Ampicillin/Carbenicillin	cagaggtgtaaagtacttgagtaattttacttgattactgtacttaagtattatttttggggatttttactttacttgagtacaattaaaaatcaatacttttacttttacttaattacatttttttagaaaaaaaagtactttttactccttacaattttatttacagtcaaaaagtacttattttttggagatcacttcattctattttcccttggcctatagtgagtcgtattagatcccactgcagatttggtagatatccatcagttctaatgttcatctcttattacatctgcaatattagtaaatctactgtatgacacactcagatgatgggcgaaacaaagtggtgacgtcagcctgacgaggcggggagattttcagtcaattgtgtgt…
QFAD-HaloTag fusion hemidriver		ZFHaloTag-N8zip-QFAD		3527	Ampicillin/Carbenicillin	cagaggtgtaaagtacttgagtaattttacttgattactgtacttaagtattatttttggggatttttactttacttgagtacaattaaaaatcaatacttttacttttacttaattacatttttttagaaaaaaaagtactttttactccttacaattttatttacagtcaaaaagtacttattttttggagatcacttcattctattttcccttggatagtgagtcgtattagatcccactgcagatttggtagatatccatcagttctaatgttcatctcttattacatctgcaatattagtaaatctactgtatgacacactcagatgatgggcgaaacaaagtggtgacgtcagcctgacgaggcggggagattttcagtcaattgtgtgtgat…
If you need to deposit more than 75 plasmids, please email deposit@addgene.org to coordinate your deposit with an Addgene scientist
