## Supplemental File 3 for "Fluorescently-labeled split-QF hemidrivers: simplifying and enhancing methods enabling intersectional targeting of discrete cell types"

### Sheet: Fig. 1H
	mean	sem	count
QF Holo Untagged	0.800159	0.017476	139
QF2 Holo Untagged	1.00383	0.007246	326
QF Holo Tagged	0.797083	0.008403	503
QF2 Holo Tagged	0.564956	0.027763	65
Uninjected Control	0.188221	0.002975	388
One Way Anova
F-statistic: 1441.3915688917125
P-value: 0.0
Multiple Comparison of Means - Tukey HSD, FWER=0.05
group1	group2	meandiff	p-adj	lower	upper	reject
QF Holo Tagged	QF Holo Untagged	0.0031	0.9996	-0.037	0.0435	FALSE
QF Holo Tagged	QF2 Holo Tagged	-0.2321	0	-0.288	-0.1765	TRUE
QF Holo Tagged	QF2 Holo Untagged	0.2067	0	0.177	0.2367	TRUE
QF Holo Tagged	Uninjected Control	-0.6089	0	-0.637	-0.5804	TRUE
QF Holo Untagged	QF2 Holo Tagged	-0.2352	0	-0.299	-0.1718	TRUE
QF Holo Untagged	QF2 Holo Untagged	0.2037	0	0.1609	0.2464	TRUE
QF Holo Untagged	Uninjected Control	-0.6119	0	-0.6536	-0.5702	TRUE
QF2 Holo Tagged	QF2 Holo Untagged	0.4389	0	0.3816	0.4962	TRUE
QF2 Holo Tagged	Uninjected Control	-0.3767	0	-0.4333	-0.3202	TRUE
QF2 Holo Untagged	Uninjected Control	-0.8156	0	-0.8473	-0.7839	TRUE

### Sheet: Fig. 2C
	mean	sem	count
QF Holo Untagged	0.800159	0.017476	139
QF Holo Tagged	0.797083	0.008403	503
QF Hemi Untagged	0.890311	0.005857	759
QF2 Hemi Untagged	0.607606	0.010796	248
Uninjected Control	0.188221	0.002975	388
One Way Anova
F-statistic: 1343.747617395171
P-value: 0.0
Multiple Comparison of Means - Tukey HSD, FWER=0.05
group1	group2	meandiff	p-adj	lower	upper	reject
QF Hemi Untagged	QF Holo Tagged	-0.0932	0	-0.12	-0.0664	TRUE
QF Hemi Untagged	QF Holo Untagged	-0.0902	0	-0.133	-0.0471	TRUE
QF Hemi Untagged	QF2 Hemi Untagged	-0.2827	0	-0.317	-0.2485	TRUE
QF Hemi Untagged	Uninjected Control	-0.7021	0	-0.731	-0.6729	TRUE
QF Holo Tagged	QF Holo Untagged	0.0031	1	-0.042	0.0478	FALSE
QF Holo Tagged	QF2 Hemi Untagged	-0.1895	0	-0.226	-0.1532	TRUE
QF Holo Tagged	Uninjected Control	-0.6089	0	-0.6404	-0.5773	TRUE
QF Holo Untagged	QF2 Hemi Untagged	-0.1926	0	-0.242	-0.1431	TRUE
QF Holo Untagged	Uninjected Control	-0.6119	0	-0.6581	-0.5658	TRUE
QF2 Hemi Untagged	Uninjected Control	-0.4194	0	-0.4574	-0.3814	TRUE

### Sheet: Fig. 2J
	mean	sem	count
QF Hemi Untagged	1.01602	0.008148	525
N1N	0.616727	0.012055	371
N2M	0.676295	0.023714	20
Uninjected Control	0.22169	0.003414	388
One Way Anova
F-statistic: 1529.1805893632538
P-value: 0.0
Multiple Comparison of Means - Tukey HSD, FWER=0.05
group1	group2	meandiff	p-adj	lower	upper	reject
N1N	N2M	0.0596	0.4523	-0.044	0.1634	FALSE
N1N	QF Hemi Untagged	0.3993	0	0.369	0.43	TRUE
N1N	Uninjected Control	-0.395	0	-0.428	-0.3622	TRUE
N2M	QF Hemi Untagged	0.3397	0	0.237	0.4428	TRUE
N2M	Uninjected Control	-0.4546	0	-0.558	-0.3509	TRUE
QF Hemi Untagged	Uninjected Control	-0.7943	0	-0.825	-0.7641	TRUE

### Sheet: Fig. 4G
	mean	sem	count
QF Hemi Untagged	1.016	0.008145	525
QF Hemi Untagged Shortened Linker	0.8457	0.010248	209
N1N	0.6169	0.01205	371
N1N Shortened Linker	0.8135	0.008949	598
Uninjected Control	0.222031	0.003413	388
One Way Anova
F-statistic: 1103.679752492557
P-value: 0.0
Multiple Comparison of Means - Tukey HSD, FWER=0.05
group1	group2	meandiff	p-adj	lower	upper	reject
N1N	N1N Shortened Linker	0.1966	0	0.163	0.2304	TRUE
N1N	QF Hemi Untagged	0.3991	0	0.365	0.4338	TRUE
N1N	QF Hemi Untagged Shortened Linker	0.2288	0	0.185	0.273	TRUE
N1N	Uninjected Control	-0.3949	0	-0.432	-0.3578	TRUE
N1N Shortened Linker	QF Hemi Untagged	0.2025	0	0.172	0.2331	TRUE
N1N Shortened Linker	QF Hemi Untagged Shortened Linker	0.0322	0.2031	-0.009	0.0733	FALSE
N1N Shortened Linker	Uninjected Control	-0.5915	0	-0.625	-0.5582	TRUE
QF Hemi Untagged	QF Hemi Untagged Shortened Linker	-0.1703	0	-0.212	-0.1285	TRUE
QF Hemi Untagged	Uninjected Control	-0.794	0	-0.828	-0.7598	TRUE
QF Hemi Untagged Shortened Linker	Uninjected Control	-0.6237	0	-0.668	-0.5798	TRUE

### Sheet: Sup. Fig. 5D
	mean	sem	count
N1N Shortened Linker	1.1556	0.012712	598
DBD-HT + N-SL (AD)	1.18842	0.014542	330
N1-SL (DBD) + AD-HT	0.780624	0.013925	410
Uninjected Control	0.315403	0.004848	388
One Way Anova
F-statistic: 1005.9985237433318
P-value: 0.0
Multiple Comparison of Means - Tukey HSD, FWER=0.05
group1	group2	meandiff	p-adj	lower	upper	reject
DBD-HT + N-SL (AD)	N1-SL (DBD) + AD-HT	-0.4078	0	-0.457	-0.3583	TRUE
DBD-HT + N-SL (AD)	N1N Shortened Linker	-0.0328	0.2557	-0.079	0.0131	FALSE
DBD-HT + N-SL (AD)	Uninjected Control	-0.873	0	-0.923	-0.8229	TRUE
N1-SL (DBD) + AD-HT	N1N Shortened Linker	0.375	0	0.332	0.4179	TRUE
N1-SL (DBD) + AD-HT	Uninjected Control	-0.4652	0	-0.513	-0.4178	TRUE
N1N Shortened Linker	Uninjected Control	-0.8402	0	-0.884	-0.7966	TRUE

### Sheet: Fig. 5F
	mean	sem	count
N1N Shortened Linker	0.8	0.0088	598
QF P2A HD First	0.888817	0.011247	246
QF2 P2A HD First	0.767845	0.008538	508
QF P2A FP First	0.815155	0.011682	466
QF2 P2A FP First	0.740139	0.011203	263
Uninjected Control	0.143591	0.00312	809
One Way Anova
F-statistic: 1481.6141243794773
P-value: 0.0
Multiple Comparison of Means - Tukey HSD, FWER=0.05
group1	group2	meandiff	p-adj	lower	upper	reject
N1N Shortened Linker	QF P2A FP First	0.0152	0.7705	-0.0174	0.0477	FALSE
N1N Shortened Linker	QF P2A HD First	0.0888	0	0.0489	0.1288	TRUE
N1N Shortened Linker	QF2 P2A FP First	-0.0599	0.0002	-0.0989	-0.0208	TRUE
N1N Shortened Linker	QF2 P2A HD First	-0.0322	0.0459	-0.064	-0.0003	TRUE
N1N Shortened Linker Un	injected Control	-0.6564	0	-0.6848	-0.628	TRUE
QF P2A FP First	QF P2A HD First	0.0737	0	0.0321	0.1152	TRUE
QF P2A FP First	QF2 P2A FP First	-0.075	0	-0.1157	-0.0343	TRUE
QF P2A FP First	QF2 P2A HD First	-0.0473	0.001	-0.0811	-0.0135	TRUE
QF P2A FP First Un	injected Control	-0.6716	0	-0.7022	-0.6409	TRUE
QF P2A HD First	QF2 P2A FP First	-0.1487	0	-0.1955	-0.1019	TRUE
QF P2A HD First	QF2 P2A HD First	-0.121	0	-0.1619	-0.08	TRUE
QF P2A HD First Un	injected Control	-0.7452	0	-0.7836	-0.7068	TRUE
QF2 P2A FP First	QF2 P2A HD First	0.0277	0.3586	-0.0124	0.0678	FALSE
QF2 P2A FP First Un	injected Control	-0.5965	0	-0.634	-0.5591	TRUE
QF2 P2A HD First Un	injected Control	-0.6243	0	-0.6541	-0.5944	TRUE

### Sheet: Fig. 6A
	mean	sem	count
QF Holo Untagged	0.924	0.020048	139
QF Holo Tagged	0.920472	0.00964	503
QF Hemi Untagged	1.01601	0.008145	525
N1N	0.616895	0.01205	371
N1N Shortened Linker	0.813499	0.008949	598
QF P2A HD First	1.071	0.004818	1125
Uninjected Control	0.222031	0.003413	388
One Way Anova
F-statistic: 1158.9547242381648
P-value: 0.0
Multiple Comparison of Means - Tukey HSD, FWER=0.05
group1	group2	meandiff	p-adj	lower	upper	reject
N1N	N1N Shortened Linker	0.1966	0	0.1599	0.2333	TRUE
N1N	QF Hemi Untagged	0.3991	0	0.3615	0.4368	TRUE
N1N	QF Holo Tagged	0.3036	0	0.2656	0.3416	TRUE
N1N	QF Holo Untagged	0.3071	0	0.2519	0.3623	TRUE
N1N	QF P2A HD First	0.4541	0	0.4209	0.4873	TRUE
N1N	Uninjected Control	-0.3949	0	-0.4352	-0.3545	TRUE
Shortened Linker	QF Hemi Untagged	0.2025	0	0.1693	0.2357	TRUE
Shortened Linker	QF Holo Tagged	0.107	0	0.0734	0.1406	TRUE
Shortened Linker	QF Holo Untagged	0.1105	0	0.0582	0.1628	TRUE
Shortened Linker	QF P2A HD First	0.2575	0	0.2294	0.2856	TRUE
Shortened Linker	Uninjected Control	-0.5915	0	-0.6277	-0.5553	TRUE
QF Hemi Untagged	QF Holo Tagged	-0.0955	0	-0.1302	-0.0609	TRUE
QF Hemi Untagged	QF Holo Untagged	-0.092	0	-0.145	-0.039	TRUE
QF Hemi Untagged	QF P2A HD First	0.055	0	0.0256	0.0843	TRUE
QF Hemi Untagged	Uninjected Control	-0.794	0	-0.8312	-0.7568	TRUE
QF Holo Tagged	QF Holo Untagged	0.0035	1	-0.0497	0.0567	FALSE
QF Holo Tagged	QF P2A HD First	0.1505	0	0.1207	0.1803	TRUE
QF Holo Tagged	Uninjected Control	-0.6984	0	-0.736	-0.6609	TRUE
QF Holo Untagged	QF P2A HD First	0.147	0	0.0971	0.1969	TRUE
QF Holo Untagged	Uninjected Control	-0.702	0	-0.7569	-0.6471	TRUE
QF P2A HD First	Uninjected Control	-0.849	0	-0.8817	-0.8163	TRUE
