## Supplemental File 4 for "Fluorescently-labeled split-QF hemidrivers: simplifying and enhancing methods enabling intersectional targeting of discrete cell types"

### Sheet: YFP Only Plots
		AVE	SEM	N
Figure 1H
Untagged	QF-UnTagged	0.8	0.0175	139
	QF2-Untagged	1	0.0073	326
Fused	QF-Fused	0.797	0.0084	503
	QF2-Fused	0.565	0.0277	65
Control	Uninjected	0.188	0.003	388
Figure 2C
Holo Untagged	QF Holo Untagged	0.8	0.0175	139
	QF2 Holo Fused	0.797	0.0084	503
Hemi Untagged	QF Hemi Untagged	0.89	0.0059	759
	QF2 Hemi untagged	0.608	0.0108	248
Control	Uninjected	0.188	0.003	388
Figure 2J
Hemi Untagged	QF Hemi Untagged	1.016	0.0082	525
QF Hemi Fused	N1N	0.617	0.012	371
QF2 Hemi Fused	N2M	0.676	0.0237	20
Control	Uninjected	0.222	0.0034	388
Figure 4D
Hemi Untagged	QF Hemi Untagged	1.016	0.0082	525
Hemi Untagged Shortened Linker	QF Hemi Untagged Shortened Linker	0.845	0.0102	209
QF Hemi Fused	N1N	0.617	0.0121	371
QF Hemi Fused Shortened Linker	N1N-SL	0.831	0.0085	598
Control	Uninjected	0.222	0.0034	388
Supp Figure 5G
QF Hemi Fused Shortened Linker	N1N-SL	1.155	0.0127	598
	DBD-HT + N-SL (AD)	1.188	0.0145	330
	N1-SL (DBD) + AD-HT	0.78	0.0139	410
Control	Uninjected	0.315	0.0048	388
Figure 5F
QF Hemi Fused Shortened Linker	N1N-SL	0.8	0.0088	598
Driver First, Fluorophore Second	QFDBD-P2A-FP + QFAD-P2A-FP	0.888	0.0112	246
	QF2DBD-P2A-FP + QFAD-P2A-FP	0.768	0.0085	508
Fluorophore First, Driver Second	FP-P2A-QFDBD + FP-P2A-QFAD	0.815	0.0116	466
	FP-P2A-QF2DBD + FP-P2A-QFAD	0.74	0.0112	263
Control	Uninjected	0.144	0.0031	809
Figure 6A
Holo Untagged	QF Holo Untagged	0.924	0.020048	139
Holo Tagged	QF Holo Tagged	0.920472	0.00964	503
Hemi Untagged	QF Hemi Untagged	1.01601	0.008145	525
QF Hemi Fused	N1N	0.616895	0.01205	371
QF Hemi Fused Shortened Linker	N1N-SL	0.813499	0.008949	598
QF P2A Driver First	QF-P2A-FP	1.071	0.004818	1125
Control	Uninjected	0.222031	0.003413	388

### Sheet: Decile
Construct		Decile
		1			2			3			4			5			6			7			8			9			10
		AVE	SD	N	AVE	SD	N	AVE	SD	N	AVE	SD	N	AVE	SD	N	AVE	SD	N	AVE	SD	N	AVE	SD	N	AVE	SD	N	AVE	SD	N
Figures 3C-F
QF	N1N	0.726	0.0424	105	0.759	0.0342	105	0.834	0.0347	105	0.806	0.0291	105	0.898	0.0398	105	0.926	0.0383	104	0.879	0.036	105	0.959	0.039	105	1.307	0.0428	105	1.462	0.0486	105
	M1C	0.463	0.0425	27	0.539	0.044	26	0.58	0.0398	26	0.473	0.0415	26	0.584	0.0443	27	0.526	0.0406	26	0.618	0.0394	26	0.607	0.0406	26	0.661	0.0484	26	0.684	0.0586	27
QF2	N2M	0.566	0.0336	45	0.567	0.0268	44	0.546	0.027	44	0.65	0.0311	44	0.644	0.0316	45	0.667	0.0277	44	0.744	0.0309	44	0.827	0.031	44	0.797	0.031	44	1.055	0.0463	45
	C2M	0.484	0.0241	45	0.514	0.0295	45	0.484	0.0269	45	0.561	0.0344	45	0.473	0.0276	45	0.502	0.0252	44	0.499	0.0232	45	0.585	0.0293	45	0.672	0.0275	45	0.719	0.0322	45
Figures 3G-H, Supplemental Figure 4
QF	N1N	0.725791	0.042377	105	0.758594	0.034219	105	0.833945	0.034693	105	0.805656	0.029076	105	0.897956	0.039751	105	0.925944	0.038261	104	0.879299	0.035964	105	0.958802	0.038962	105	1.30696	0.042765	105	1.46158	0.048573	105
	N1M	0.765067	0.06109	37	0.819348	0.055801	37	0.686888	0.045102	37	0.937227	0.054975	37	1.00096	0.061255	37	1.10408	0.06826	37	0.86508	0.055729	37	1.15188	0.072293	37	1.1404	0.074728	37	1.52907	0.048815	37
	N1C	0.552895	0.032775	58	0.619426	0.02245	58	0.613573	0.025984	58	0.635434	0.024035	57	0.65431	0.01775	58	0.706005	0.023889	58	0.751684	0.027365	57	0.703184	0.023955	58	0.826415	0.031629	58	1.14027	0.050832	58
	M1N	0.592546	0.022987	119	0.693658	0.02415	118	0.792046	0.024758	118	0.725168	0.023198	118	0.806809	0.02391	118	0.894744	0.021504	118	0.921683	0.023228	118	1.01187	0.02395	118	1.03803	0.027907	118	1.13331	0.028253	118
	M1M	0.86932	0.077399	20	0.816106	0.057481	20	0.8226	0.073185	20	0.756258	0.064139	20	0.788298	0.0531	20	0.823565	0.064904	20	0.747829	0.046865	20	0.807847	0.025723	20	0.803225	0.075958	20	1.05119	0.083013	20
	M1C	0.463259	0.042462	27	0.538619	0.044013	26	0.580431	0.039818	26	0.472824	0.04147	26	0.583673	0.044339	27	0.525861	0.040598	26	0.617596	0.039407	26	0.606822	0.040591	26	0.66149	0.04843	26	0.683791	0.058574	27
	C1N	0.489962	0.012398	90	0.546163	0.015073	90	0.636504	0.015437	90	0.642617	0.019611	90	0.69375	0.019631	90	0.709067	0.021264	89	0.750877	0.022553	90	0.767424	0.022824	90	0.823243	0.025161	90	0.844198	0.028019	90
	C1M	0.628793	0.012273	151	0.663909	0.012256	151	0.645353	0.016389	151	0.698472	0.017468	151	0.701567	0.015548	151	0.784827	0.016672	151	0.85674	0.019503	151	0.850608	0.016679	151	0.900237	0.018344	151	1.00054	0.025293	151
	C1C	0.500686	0.012557	161	0.518863	0.01458	160	0.574671	0.014081	160	0.596812	0.013188	160	0.57943	0.014845	160	0.613683	0.014871	160	0.603005	0.015691	160	0.62986	0.014001	160	0.675526	0.015608	160	0.771726	0.024433	161
QF2	N2N	0.382297	0.015822	111	0.331385	0.01402	110	0.333661	0.012802	110	0.37047	0.012838	110	0.407225	0.019026	110	0.437081	0.017368	110	0.449021	0.020914	110	0.501438	0.021711	110	0.491727	0.026167	110	0.673456	0.036843	111
	N2M	0.566463	0.033634	45	0.566691	0.026806	44	0.545614	0.026986	44	0.650322	0.031105	44	0.643793	0.03158	45	0.666978	0.02768	44	0.744491	0.030973	44	0.826595	0.039036	44	0.797005	0.03101	44	1.05524	0.046258	45
	N2C	0.539565	0.022752	46	0.60173	0.028109	45	0.663762	0.018947	46	0.619616	0.02076	45	0.647419	0.024054	46	0.693158	0.021645	45	0.717779	0.019395	45	0.75151	0.018006	46	0.841494	0.017525	45	0.88425	0.037895	46
	M2N	0.501214	0.014642	83	0.529863	0.021748	82	0.538235	0.020457	82	0.575523	0.020686	83	0.609049	0.023756	82	0.584965	0.025386	82	0.631833	0.026538	83	0.758165	0.031198	82	0.668297	0.027375	82	0.766673	0.036599	83
	M2M	0.42383	0.029568	66	0.58891	0.033076	66	0.624783	0.024352	66	0.60543	0.018859	66	0.666788	0.017062	66	0.671772	0.017842	65	0.69249	0.025311	66	0.745916	0.021799	66	0.772117	0.025267	66	0.866947	0.030724	66
	M2C	0.64564	0.017748	130	0.624748	0.014626	129	0.576112	0.015037	129	0.63623	0.017768	129	0.640555	0.016409	130	0.636978	0.017627	129	0.645055	0.018014	129	0.681883	0.021734	129	0.754986	0.026219	129	0.807174	0.029633	130
	C2N	0.566456	0.019522	96	0.436999	0.016312	96	0.452834	0.014005	96	0.466482	0.014524	96	0.495265	0.015307	96	0.54513	0.01863	96	0.588412	0.020166	96	0.644828	0.01889	96	0.718144	0.016212	96	0.731187	0.024555	96
	C2M	0.48448	0.024105	45	0.514153	0.029543	45	0.483565	0.026895	45	0.560545	0.034433	45	0.472916	0.027634	45	0.502325	0.025249	44	0.499338	0.023175	45	0.585194	0.029312	45	0.672026	0.027523	45	0.718842	0.032166	45
	C2C	0.601885	0.018445	89	0.666111	0.01784	88	0.724898	0.017372	88	0.735816	0.018409	88	0.749064	0.017192	89	0.799228	0.017706	88	0.80983	0.021375	88	0.815902	0.015709	88	0.824468	0.022996	88	0.861303	0.02557	89
Figure 4G
QF	N1N	0.328	0.0191	105	0.355	0.0165	105	0.372	0.0165	105	0.401	0.0152	105	0.404	0.0145	105	0.415	0.0143	104	0.498	0.0191	105	0.519	0.0185	105	0.6	0.0237	105	0.784	0.0173	105
	N1N-SL	0.363	0.0163	182	0.407	0.0192	182	0.427	0.0189	182	0.44	0.0198	182	0.497	0.0175	182	0.563	0.0182	182	0.633	0.0184	182	0.716	0.0195	182	0.766	0.0179	182	0.877	0.0201	182
Supp Figure 5H
QF	DBD-HT + N-SL (AD)	0.672	0.0255	75	0.802	0.0257	75	0.818	0.0215	75	1.00192	0.032446	74	0.99907	0.032889	75	0.939613	0.028583	75	0.953422	0.028518	74	1.01429	0.034085	75	1.13046	0.034588	75	1.29959	0.035022	75
	N1-SL (DBD) + AD-HT	0.984	0.0267	160	1.059	0.026	159	0.969784	0.029779	159	1.00513	0.030043	159	0.939791	0.02855	160	0.943033	0.027502	159	0.962089	0.023079	159	0.971092	0.020723	159	1.06147	0.019779	159	1.10386	0.018824	160
	N1N-SL	0.658	0.027	182	0.669	0.0304	182	0.706209	0.030027	182	0.727422	0.028619	182	0.775653	0.031441	182	0.759006	0.030695	182	0.767252	0.029812	182	0.836979	0.029119	182	1.00973	0.025897	182	1.17272	0.031171	182
Figure 5J
QF	QFDBD-P2A-FP + QFAD-P2A-FP	0.285822	0.011397	206	0.341221	0.014626	205	0.388443	0.014716	205	0.37936	0.015639	206	0.528382	0.017879	205	0.565881	0.019159	205	0.652026	0.019087	206	0.744102	0.01864	205	0.818756	0.018218	205	0.884829	0.016946	206
	FP-P2A-QFDBD + FP-P2A-QFAD	0.39112	0.021889	104	0.4729	0.021437	103	0.541176	0.023314	104	0.595102	0.027484	103	0.60243	0.028159	104	0.714468	0.02591	103	0.832558	0.022796	103	0.842133	0.024111	104	0.88094	0.019234	103	1.00713	0.015303	104
QF2	QF2DBD-P2A-FP + QFAD-P2A-FP	0.177092	0.010397	138	0.233183	0.011222	137	0.278567	0.014157	137	0.381336	0.017122	137	0.419622	0.017793	137	0.41475	0.017216	137	0.475206	0.018159	137	0.542122	0.022073	137	0.622752	0.020205	137	0.758223	0.025168	137
	FP-P2A-QF2DBD + FP-P2A-QFAD	0.194081	0.010492	203	0.299988	0.01257	203	0.334924	0.012891	203	0.423877	0.015239	202	0.473638	0.015934	203	0.567705	0.015242	203	0.584005	0.016024	202	0.681663	0.016852	203	0.78177	0.014748	203	0.824739	0.018518	203
Figure 6D
QF	N1N	0.319	0.0177	105	0.379	0.0185	105	0.355	0.0142	105	0.411	0.0165	105	0.385	0.014	105	0.428	0.016	104	0.494	0.0182	105	0.506	0.018	105	0.616	0.0215	105	0.783	0.0194	105
	N1N-SL	0.381	0.017	182	0.436	0.0194	182	0.412	0.0215	182	0.43	0.018	182	0.508	0.0181	182	0.546	0.0178	182	0.662	0.0196	182	0.688	0.0191	182	0.773	0.0173	182	0.853	0.0213	182
	QF Holo Tagged	0.577	0.0235	54	0.779	0.0261	54	0.84	0.0233	54	0.901	0.0179	54	0.976	0.0158	54	0.945	0.0302	54	0.992	0.0237	54	1.042	0.0225	54	1.027	0.0275	54	1	0.0405	54
	QFDBD-P2A-FP + QFAD-P2A-FP	0.591	0.0092	371	0.743	0.0107	371	0.805	0.0109	370	0.901	0.0097	371	0.98	0.0084	370	1.037	0.0075	371	1.072	0.0066	370	1.097	0.0062	371	1.129	0.0061	370	1.195	0.0063	371
