## Supplemental File 8 for "Fluorescently-labeled split-QF hemidrivers: simplifying and enhancing methods enabling intersectional targeting of discrete cell types"

### Sheet: QF-notag+AD-notag
file	image	cell_id	nucleus_id	cell_area	CFP	YFP	RFP	orphan_type
1	Mp239_Mp243_fish1_20250221	1	NA	110	55.5818	83.3455	70.7455	orphan_cell
1	Mp239_Mp243_fish1_20250221	2	NA	242	23.6488	136.463	14.8471	orphan_cell
1	Mp239_Mp243_fish1_20250221	3	NA	523	23.1778	36.0899	13.7725	orphan_cell
1	Mp239_Mp243_fish1_20250221	4	NA	839	41.2861	446.402	12.5709	orphan_cell
1	Mp239_Mp243_fish1_20250221	5	NA	545	34.4385	524.593	10.3248	orphan_cell
1	Mp239_Mp243_fish1_20250221	6	NA	388	40.9253	586.704	11.5593	orphan_cell
2	Mp239_Mp243_fish1_20250228	1	NA	3865	23.0639	177.684	11.4582	orphan_cell
2	Mp239_Mp243_fish1_20250228	2	NA	1264	29.7832	91.2334	17.4866	orphan_cell
2	Mp239_Mp243_fish1_20250228	3	NA	238	35.0798	218.504	13.8487	orphan_cell
2	Mp239_Mp243_fish1_20250228	4	NA	3248	19.193	277.956	9.82851	orphan_cell
2	Mp239_Mp243_fish1_20250228	5	NA	3143	18.4464	282.123	9.38944	orphan_cell
2	Mp239_Mp243_fish1_20250228	6	NA	702	36.245	705.318	18.4672	orphan_cell
2	Mp239_Mp243_fish1_20250228	7	NA	411	32.7153	236.168	15.8516	orphan_cell
2	Mp239_Mp243_fish1_20250228	8	NA	5547	24.5695	493.619	9.52244	orphan_cell
2	Mp239_Mp243_fish1_20250228	9	NA	713	10.0701	35.8065	6.43058	orphan_cell
2	Mp239_Mp243_fish1_20250228	10	NA	1073	11.0699	30.4035	4.31594	orphan_cell
2	Mp239_Mp243_fish1_20250228	11	NA	1400	10.3493	29.3443	1.045	orphan_cell
2	Mp239_Mp243_fish1_20250228	NA	1	NA	123.2	1909.4	30.0909	orphan_nucleus
2	Mp239_Mp243_fish1_20250228	NA	2	NA	142.929	3107.96	31.1919	orphan_nucleus
3	Mp239_Mp243_fish1_20250314	1	NA	1002	35.9082	224.772	14.0419	orphan_cell
3	Mp239_Mp243_fish1_20250314	2	NA	1002	10.3024	112.856	6.41018	orphan_cell
3	Mp239_Mp243_fish1_20250314	3	NA	1741	12.2418	174.044	6.55485	orphan_cell
3	Mp239_Mp243_fish1_20250314	4	NA	2047	15.3757	172.655	7.68735	orphan_cell
3	Mp239_Mp243_fish1_20250314	5	NA	251	17.761	63.7291	8.94422	orphan_cell
3	Mp239_Mp243_fish1_20250314	6	NA	160	15.1875	89.9688	8.90625	orphan_cell
3	Mp239_Mp243_fish1_20250314	7	NA	556	14.464	94.4101	7.35971	orphan_cell
3	Mp239_Mp243_fish1_20250314	8	NA	153	18.1176	329.784	7.72549	orphan_cell
3	Mp239_Mp243_fish1_20250314	9	NA	774	19.1434	218.247	4.6137	orphan_cell
3	Mp239_Mp243_fish1_20250314	10	NA	626	15.6406	230.788	5.03355	orphan_cell
3	Mp239_Mp243_fish1_20250314	11	NA	458	18.0524	111.415	7.15721	orphan_cell
3	Mp239_Mp243_fish1_20250314	12	NA	311	18.3376	100.736	6.791	orphan_cell
3	Mp239_Mp243_fish1_20250314	13	NA	53	16.3962	127.774	5.66038	orphan_cell
3	Mp239_Mp243_fish1_20250314	14	NA	376	31.3218	171.027	7.22872	orphan_cell
3	Mp239_Mp243_fish1_20250314	15	NA	920	26.987	210.593	6.11957	orphan_cell
4	Mp239_Mp243_fish2_20250221	1	NA	1248	11.5793	80.2989	12.0921	orphan_cell
4	Mp239_Mp243_fish2_20250221	2	NA	351	50.2507	957.276	26.2479	orphan_cell
4	Mp239_Mp243_fish2_20250221	3	NA	346	35.0231	786.876	16.1329	orphan_cell
4	Mp239_Mp243_fish2_20250221	4	NA	170	30.5647	314.5	14.5176	orphan_cell
4	Mp239_Mp243_fish2_20250221	5	NA	721	43.6685	779.828	16.1068	orphan_cell
4	Mp239_Mp243_fish2_20250221	6	NA	149	49.6107	193.262	15.5101	orphan_cell
4	Mp239_Mp243_fish2_20250221	7	NA	262	35.9122	502.912	15.5458	orphan_cell
4	Mp239_Mp243_fish2_20250221	8	NA	238	51.6555	468.878	18.5504	orphan_cell
4	Mp239_Mp243_fish2_20250221	9	NA	513	21.154	175.413	11.5789	orphan_cell
4	Mp239_Mp243_fish2_20250221	10	NA	193	25.9534	192.788	13.487	orphan_cell
4	Mp239_Mp243_fish2_20250221	11	NA	230	23.0435	166.035	10.8217	orphan_cell
4	Mp239_Mp243_fish2_20250221	12	NA	70	45.5714	355.414	19.4429	orphan_cell
4	Mp239_Mp243_fish2_20250221	13	NA	48	47.3125	345.604	20.5833	orphan_cell
4	Mp239_Mp243_fish2_20250221	14	NA	303	40.0495	591.221	16.33	orphan_cell
4	Mp239_Mp243_fish2_20250221	15	NA	1322	60.2595	506.045	19.612	orphan_cell
4	Mp239_Mp243_fish2_20250221	16	NA	303	59.9637	234.987	13.4719	orphan_cell
4	Mp239_Mp243_fish2_20250221	17	NA	610	58.3492	893.093	18.4607	orphan_cell
4	Mp239_Mp243_fish2_20250221	18	NA	91	43.1209	960.121	13.5055	orphan_cell
4	Mp239_Mp243_fish2_20250221	19	NA	150	55.1067	1332.49	15.0333	orphan_cell
4	Mp239_Mp243_fish2_20250221	20	NA	91	36.5604	801.703	15.1648	orphan_cell
4	Mp239_Mp243_fish2_20250221	21	NA	2193	47.7788	1733.18	14.2845	orphan_cell
4	Mp239_Mp243_fish2_20250221	22	NA	285	32.4281	1084.64	12.3754	orphan_cell
4	Mp239_Mp243_fish2_20250221	23	NA	133	42.6692	505.835	16.6241	orphan_cell
4	Mp239_Mp243_fish2_20250221	24	NA	610	49.2131	1353.23	14.0639	orphan_cell
4	Mp239_Mp243_fish2_20250221	25	NA	51	52.4314	717.333	13.6863	orphan_cell
4	Mp239_Mp243_fish2_20250221	26	NA	836	45.7883	1172.97	15.8062	orphan_cell
4	Mp239_Mp243_fish2_20250221	27	NA	1032	37.3547	395.89	14.5766	orphan_cell
4	Mp239_Mp243_fish2_20250221	28	NA	502	38.0558	730.414	14.4482	orphan_cell
4	Mp239_Mp243_fish2_20250221	29	NA	1543	32.3279	580.318	12.267	orphan_cell
4	Mp239_Mp243_fish2_20250221	30	NA	771	22.6537	622.658	9.07134	orphan_cell
4	Mp239_Mp243_fish2_20250221	31	NA	922	66.5445	1968.05	18.2983	orphan_cell
4	Mp239_Mp243_fish2_20250221	32	NA	197	44.4873	390.02	16.3553	orphan_cell
4	Mp239_Mp243_fish2_20250221	33	NA	849	58.4075	1338.73	18.4134	orphan_cell
4	Mp239_Mp243_fish2_20250221	34	NA	792	32.7765	468.64	10.8876	orphan_cell
4	Mp239_Mp243_fish2_20250221	35	NA	1791	40.0318	755.829	13.9994	orphan_cell
4	Mp239_Mp243_fish2_20250221	36	NA	283	48.2756	1325.36	16.0636	orphan_cell
4	Mp239_Mp243_fish2_20250221	37	NA	270	47.4778	835.763	16.4852	orphan_cell
5	Mp239_Mp243_fish2_20250228	1	NA	3687	15.8964	256.669	10.8657	orphan_cell
5	Mp239_Mp243_fish2_20250228	2	NA	280	18.1893	234.475	13.5321	orphan_cell
5	Mp239_Mp243_fish2_20250228	3	NA	3043	14.5271	364.703	10.5508	orphan_cell
5	Mp239_Mp243_fish2_20250228	4	NA	1665	22.8949	647.634	15.4024	orphan_cell
5	Mp239_Mp243_fish2_20250228	5	NA	930	22.9989	738.576	15.3871	orphan_cell
5	Mp239_Mp243_fish2_20250228	6	NA	3608	16.1499	474.013	10.283	orphan_cell
5	Mp239_Mp243_fish2_20250228	7	NA	2954	26.2722	149.432	13.0034	orphan_cell
5	Mp239_Mp243_fish2_20250228	8	NA	1965	33.913	188.82	15.458	orphan_cell
5	Mp239_Mp243_fish2_20250228	9	NA	63	38.5556	1435.03	14.619	orphan_cell
5	Mp239_Mp243_fish2_20250228	10	NA	1249	41.3379	250.487	21.2642	orphan_cell
5	Mp239_Mp243_fish2_20250228	11	NA	1234	39.4319	237.524	22.7536	orphan_cell
5	Mp239_Mp243_fish2_20250228	12	NA	927	39.7098	265.128	21.8037	orphan_cell
5	Mp239_Mp243_fish2_20250228	13	NA	643	32.5552	265.092	20.3872	orphan_cell
5	Mp239_Mp243_fish2_20250228	14	NA	1586	35.5612	135.185	19.4767	orphan_cell
5	Mp239_Mp243_fish2_20250228	15	NA	531	31.8192	185.507	17.5273	orphan_cell
5	Mp239_Mp243_fish2_20250228	16	NA	1226	43.1003	73.3646	24.0171	orphan_cell
5	Mp239_Mp243_fish2_20250228	17	NA	1772	40.899	42.9159	22.3188	orphan_cell
5	Mp239_Mp243_fish2_20250228	18	NA	438	36.0776	58.4612	19.9178	orphan_cell
5	Mp239_Mp243_fish2_20250228	19	NA	986	39.9706	47.2424	21.4858	orphan_cell
5	Mp239_Mp243_fish2_20250228	20	NA	939	37.3397	31.1363	20.0948	orphan_cell
5	Mp239_Mp243_fish2_20250228	21	NA	1259	38.7252	74.7133	20.7371	orphan_cell
5	Mp239_Mp243_fish2_20250228	22	NA	756	40.5185	112.971	21.3386	orphan_cell
5	Mp239_Mp243_fish2_20250228	23	NA	650	35.34	132.995	20.9723	orphan_cell
5	Mp239_Mp243_fish2_20250228	24	NA	4817	9.13847	42.0876	8.47187	orphan_cell
5	Mp239_Mp243_fish2_20250228	25	NA	81	92.4321	3078.63	15.5926	orphan_cell
5	Mp239_Mp243_fish2_20250228	NA	1	NA	29.6	7.58182	20.6182	orphan_nucleus
5	Mp239_Mp243_fish2_20250228	NA	2	NA	31.6491	6.64912	16.3684	orphan_nucleus
5	Mp239_Mp243_fish2_20250228	NA	3	NA	24.7059	8.92157	16.0588	orphan_nucleus
6	Mp239_Mp243_fish2_20250314	5	5	9402	178.032	852.881	24.9189	matched
6	Mp239_Mp243_fish2_20250314	7	3	2832	307.981	1512.31	26.5728	matched
6	Mp239_Mp243_fish2_20250314	11	6	8663	156.186	582.333	23.5426	matched
6	Mp239_Mp243_fish2_20250314	16	4	956	254.532	3180.03	22.3472	matched
6	Mp239_Mp243_fish2_20250314	27	7	4512	104.155	695.345	19.087	matched
6	Mp239_Mp243_fish2_20250314	31	8	1999	127.18	1749.72	16.4283	matched
6	Mp239_Mp243_fish2_20250314	1	NA	608	37.2171	675.651	15.6974	orphan_cell
6	Mp239_Mp243_fish2_20250314	2	NA	1266	23.0616	482.648	11.1872	orphan_cell
6	Mp239_Mp243_fish2_20250314	3	NA	2761	15.4274	304.544	10.2872	orphan_cell
6	Mp239_Mp243_fish2_20250314	4	NA	2426	18.6068	279.474	10.4138	orphan_cell
6	Mp239_Mp243_fish2_20250314	6	NA	1316	20.9309	396.31	11.6672	orphan_cell
6	Mp239_Mp243_fish2_20250314	8	NA	1224	28.0155	620.825	11.3954	orphan_cell
6	Mp239_Mp243_fish2_20250314	9	NA	2670	25.297	491.1	10.0831	orphan_cell
6	Mp239_Mp243_fish2_20250314	10	NA	787	27.9111	460.61	11.6976	orphan_cell
6	Mp239_Mp243_fish2_20250314	12	NA	276	92.221	1411.74	26.2681	orphan_cell
6	Mp239_Mp243_fish2_20250314	13	NA	1713	81.3905	1285.5	24.1296	orphan_cell
6	Mp239_Mp243_fish2_20250314	14	NA	319	68.8025	1504.14	16.7241	orphan_cell
6	Mp239_Mp243_fish2_20250314	15	NA	2855	37.6722	713.242	12.6862	orphan_cell
6	Mp239_Mp243_fish2_20250314	17	NA	1065	43.6704	954.504	13.1878	orphan_cell
6	Mp239_Mp243_fish2_20250314	18	NA	707	75.686	1327.45	21.0622	orphan_cell
6	Mp239_Mp243_fish2_20250314	19	NA	494	40.7368	74.0547	16.6053	orphan_cell
6	Mp239_Mp243_fish2_20250314	20	NA	373	28.4182	78.6434	12.6997	orphan_cell
6	Mp239_Mp243_fish2_20250314	21	NA	1770	31.9266	281.353	12.8395	orphan_cell
6	Mp239_Mp243_fish2_20250314	22	NA	166	76.759	821.934	23.0181	orphan_cell
6	Mp239_Mp243_fish2_20250314	23	NA	1370	15.9664	200.125	9.18394	orphan_cell
6	Mp239_Mp243_fish2_20250314	24	NA	453	20.9294	78.9492	11.0927	orphan_cell
6	Mp239_Mp243_fish2_20250314	25	NA	2504	10.3119	127.682	7.3099	orphan_cell
6	Mp239_Mp243_fish2_20250314	26	NA	275	21.1673	354.309	7.52364	orphan_cell
6	Mp239_Mp243_fish2_20250314	28	NA	1364	5.3607	30.8123	6.90176	orphan_cell
6	Mp239_Mp243_fish2_20250314	29	NA	758	30.1504	68.657	14.5224	orphan_cell
6	Mp239_Mp243_fish2_20250314	30	NA	166	31.1988	47.1325	13.6627	orphan_cell
6	Mp239_Mp243_fish2_20250314	32	NA	337	36.0534	590.024	13.0178	orphan_cell
6	Mp239_Mp243_fish2_20250314	33	NA	1562	28.7625	407.111	11.1472	orphan_cell
6	Mp239_Mp243_fish2_20250314	34	NA	513	45.6667	809.743	16.5419	orphan_cell
6	Mp239_Mp243_fish2_20250314	35	NA	558	47.1057	681.892	15.7778	orphan_cell
6	Mp239_Mp243_fish2_20250314	NA	1	NA	123.824	2919.61	24.7811	orphan_nucleus
6	Mp239_Mp243_fish2_20250314	NA	2	NA	113.261	3426.75	20.8269	orphan_nucleus
7	Mp239_Mp243_fish3_20250221	1	2	1923	115.932	2009.95	17.6383	matched
7	Mp239_Mp243_fish3_20250221	5	1	1570	220.185	2577.41	22.2967	matched
7	Mp239_Mp243_fish3_20250221	9	3	948	152.808	2994.3	16.329	matched
7	Mp239_Mp243_fish3_20250221	19	5	1586	126.743	2472.22	18.5956	matched
7	Mp239_Mp243_fish3_20250221	22	1	1223	220.185	3403.22	22.2967	matched
7	Mp239_Mp243_fish3_20250221	42	4	1785	117.472	1235.77	15.6012	matched
7	Mp239_Mp243_fish3_20250221	2	NA	1542	40.118	1346.64	15.0123	orphan_cell
7	Mp239_Mp243_fish3_20250221	3	NA	913	46.2442	1291.1	15.0865	orphan_cell
7	Mp239_Mp243_fish3_20250221	4	NA	261	10.1533	124.341	9.1341	orphan_cell
7	Mp239_Mp243_fish3_20250221	6	NA	653	35.4165	821.161	15.0276	orphan_cell
7	Mp239_Mp243_fish3_20250221	7	NA	413	33.3511	931.433	14.8741	orphan_cell
7	Mp239_Mp243_fish3_20250221	8	NA	66	47.2576	1350.64	15.0909	orphan_cell
7	Mp239_Mp243_fish3_20250221	10	NA	403	50.5459	444.821	17.5931	orphan_cell
7	Mp239_Mp243_fish3_20250221	11	NA	1959	46.5804	1105.19	14.3099	orphan_cell
7	Mp239_Mp243_fish3_20250221	12	NA	1712	34.1256	753.164	12.0625	orphan_cell
7	Mp239_Mp243_fish3_20250221	13	NA	265	43.483	387.517	16.1472	orphan_cell
7	Mp239_Mp243_fish3_20250221	14	NA	806	43.129	714.598	14.335	orphan_cell
7	Mp239_Mp243_fish3_20250221	15	NA	1197	22.8145	527.221	11.4211	orphan_cell
7	Mp239_Mp243_fish3_20250221	16	NA	2389	45.3307	1081.69	13.7744	orphan_cell
7	Mp239_Mp243_fish3_20250221	17	NA	2188	58.5836	1855.28	13.5571	orphan_cell
7	Mp239_Mp243_fish3_20250221	18	NA	1150	44.4148	947.526	14.4122	orphan_cell
7	Mp239_Mp243_fish3_20250221	20	NA	2121	45.6157	906.213	13.0886	orphan_cell
7	Mp239_Mp243_fish3_20250221	21	NA	1381	29.2158	794.457	13.168	orphan_cell
7	Mp239_Mp243_fish3_20250221	23	NA	2251	41.8507	970.484	13.6597	orphan_cell
7	Mp239_Mp243_fish3_20250221	24	NA	1321	37.2195	566.487	12.9621	orphan_cell
7	Mp239_Mp243_fish3_20250221	25	NA	719	45.8818	936.467	14.1071	orphan_cell
7	Mp239_Mp243_fish3_20250221	26	NA	1086	35.6123	1207.95	11.523	orphan_cell
7	Mp239_Mp243_fish3_20250221	27	NA	1004	37.3018	1219.89	12.0956	orphan_cell
7	Mp239_Mp243_fish3_20250221	28	NA	732	71.3566	1001.76	16.7814	orphan_cell
7	Mp239_Mp243_fish3_20250221	29	NA	1633	62.6834	1568.98	15.3221	orphan_cell
7	Mp239_Mp243_fish3_20250221	30	NA	1047	48.2092	958.939	15.2044	orphan_cell
7	Mp239_Mp243_fish3_20250221	31	NA	915	55.6503	1062.54	15.5333	orphan_cell
7	Mp239_Mp243_fish3_20250221	32	NA	965	50.3565	845.516	15.2549	orphan_cell
7	Mp239_Mp243_fish3_20250221	33	NA	1055	49.673	914.633	8.15924	orphan_cell
7	Mp239_Mp243_fish3_20250221	34	NA	769	50.2523	861.831	14.2029	orphan_cell
7	Mp239_Mp243_fish3_20250221	35	NA	501	39.1756	379.164	12.8403	orphan_cell
7	Mp239_Mp243_fish3_20250221	36	NA	807	39.3346	847.928	12.4176	orphan_cell
7	Mp239_Mp243_fish3_20250221	37	NA	624	36.4599	879.369	12.6522	orphan_cell
7	Mp239_Mp243_fish3_20250221	38	NA	1347	37.0995	712.688	13.0468	orphan_cell
7	Mp239_Mp243_fish3_20250221	39	NA	625	36.5392	978.846	12.9728	orphan_cell
7	Mp239_Mp243_fish3_20250221	40	NA	1105	38.5511	586.456	14.0072	orphan_cell
7	Mp239_Mp243_fish3_20250221	41	NA	1102	24.6652	382.703	13.0091	orphan_cell
7	Mp239_Mp243_fish3_20250221	43	NA	507	23.4872	656.353	12.5878	orphan_cell
7	Mp239_Mp243_fish3_20250221	44	NA	1329	45.222	784.138	12.3506	orphan_cell
7	Mp239_Mp243_fish3_20250221	45	NA	525	51.64	1019.54	16.3333	orphan_cell
7	Mp239_Mp243_fish3_20250221	46	NA	316	49.2627	865.339	14.6741	orphan_cell
7	Mp239_Mp243_fish3_20250221	47	NA	118	56.5932	1261.8	15.5424	orphan_cell
7	Mp239_Mp243_fish3_20250221	48	NA	171	67.7427	1456.22	16.0117	orphan_cell
7	Mp239_Mp243_fish3_20250221	49	NA	391	53.8977	829.609	13.711	orphan_cell
7	Mp239_Mp243_fish3_20250221	50	NA	597	58.0218	1506.02	11.1943	orphan_cell
7	Mp239_Mp243_fish3_20250221	51	NA	315	67.2032	1492.34	16.7365	orphan_cell
7	Mp239_Mp243_fish3_20250221	52	NA	1084	58.1384	374.469	17.714	orphan_cell
7	Mp239_Mp243_fish3_20250221	53	NA	81	44.9506	214.432	15.5185	orphan_cell
7	Mp239_Mp243_fish3_20250221	54	NA	67	54.5224	301.03	18.3433	orphan_cell
7	Mp239_Mp243_fish3_20250221	55	NA	294	43.3367	403.367	14.6973	orphan_cell
7	Mp239_Mp243_fish3_20250221	56	NA	133	66.5038	1357.47	21.188	orphan_cell
7	Mp239_Mp243_fish3_20250221	57	NA	351	47.584	1254.1	13.6125	orphan_cell
7	Mp239_Mp243_fish3_20250221	58	NA	401	9.91022	169.579	7.04239	orphan_cell
7	Mp239_Mp243_fish3_20250221	59	NA	162	35.9568	1093.73	11.1235	orphan_cell
8	Mp239_Mp243_fish3_20250228	2	1	15013	180.28	966.106	27.0242	matched
8	Mp239_Mp243_fish3_20250228	1	NA	3766	47.2342	1333.29	13.5868	orphan_cell
8	Mp239_Mp243_fish3_20250228	3	NA	929	27.4984	330.913	12.9408	orphan_cell
8	Mp239_Mp243_fish3_20250228	4	NA	414	32.0966	295.821	13.814	orphan_cell
8	Mp239_Mp243_fish3_20250228	5	NA	1272	32.8836	451.804	14.2445	orphan_cell
8	Mp239_Mp243_fish3_20250228	6	NA	846	33.1513	332.409	14.1856	orphan_cell
8	Mp239_Mp243_fish3_20250228	7	NA	1118	24.6261	186.28	12.3533	orphan_cell
8	Mp239_Mp243_fish3_20250228	8	NA	429	27.31	159.573	13.9767	orphan_cell
8	Mp239_Mp243_fish3_20250228	9	NA	1477	54.3588	1083.04	17.1395	orphan_cell
8	Mp239_Mp243_fish3_20250228	10	NA	802	44.0312	1143.37	14.0885	orphan_cell
8	Mp239_Mp243_fish3_20250228	11	NA	1242	8.03865	51.3108	6.87118	orphan_cell
8	Mp239_Mp243_fish3_20250228	12	NA	3429	47.7556	1060.37	18.3281	orphan_cell
8	Mp239_Mp243_fish3_20250228	13	NA	1865	46.4097	536.851	17.6134	orphan_cell
8	Mp239_Mp243_fish3_20250228	14	NA	924	38.3106	597.686	16.8712	orphan_cell
8	Mp239_Mp243_fish3_20250228	15	NA	1352	38.7056	491.649	16.8254	orphan_cell
8	Mp239_Mp243_fish3_20250228	16	NA	1873	34.8916	594.924	15.976	orphan_cell
8	Mp239_Mp243_fish3_20250228	17	NA	726	42.9518	557.267	17.3595	orphan_cell
8	Mp239_Mp243_fish3_20250228	18	NA	857	30.3921	627.128	14.1995	orphan_cell
8	Mp239_Mp243_fish3_20250228	19	NA	1748	34.3736	517.24	13.0395	orphan_cell
8	Mp239_Mp243_fish3_20250228	20	NA	2081	27.0572	634.769	13.4089	orphan_cell
8	Mp239_Mp243_fish3_20250228	21	NA	280	34.1393	449.804	17.1893	orphan_cell
8	Mp239_Mp243_fish3_20250228	22	NA	283	37.4311	349.862	14.5265	orphan_cell
8	Mp239_Mp243_fish3_20250228	23	NA	375	39.5013	287.773	16.8747	orphan_cell
8	Mp239_Mp243_fish3_20250228	24	NA	325	26.2831	303.095	11.6738	orphan_cell
8	Mp239_Mp243_fish3_20250228	25	NA	371	36.3208	979.323	14.3558	orphan_cell
8	Mp239_Mp243_fish3_20250228	26	NA	554	50.9531	1270.2	19.37	orphan_cell
8	Mp239_Mp243_fish3_20250228	27	NA	412	38.5655	235.738	17.6214	orphan_cell
8	Mp239_Mp243_fish3_20250228	28	NA	253	36.4585	176.352	17.9605	orphan_cell
8	Mp239_Mp243_fish3_20250228	29	NA	278	41.7878	278.845	16.9353	orphan_cell
8	Mp239_Mp243_fish3_20250228	30	NA	602	48.7525	275.329	18.7575	orphan_cell
8	Mp239_Mp243_fish3_20250228	31	NA	692	33.2702	324.254	15.315	orphan_cell
8	Mp239_Mp243_fish3_20250228	32	NA	3305	46.1652	1532.62	15.9328	orphan_cell
8	Mp239_Mp243_fish3_20250228	33	NA	1167	29.5347	711.646	14.5073	orphan_cell
8	Mp239_Mp243_fish3_20250228	34	NA	624	27.5385	438.16	14.1378	orphan_cell
8	Mp239_Mp243_fish3_20250228	35	NA	602	28.2791	416.108	14.0332	orphan_cell
8	Mp239_Mp243_fish3_20250228	36	NA	780	29.9551	546.795	14.6962	orphan_cell
8	Mp239_Mp243_fish3_20250228	37	NA	87	34.9425	689.678	13.7126	orphan_cell
8	Mp239_Mp243_fish3_20250228	38	NA	288	27.6562	248.253	13.3403	orphan_cell
8	Mp239_Mp243_fish3_20250228	39	NA	185	44.1838	171.368	18.0216	orphan_cell
8	Mp239_Mp243_fish3_20250228	40	NA	118	33.678	419.178	18.1186	orphan_cell
8	Mp239_Mp243_fish3_20250228	41	NA	353	31.1303	565.847	13.9773	orphan_cell
8	Mp239_Mp243_fish3_20250228	42	NA	2552	46.6967	1396.08	16.0263	orphan_cell
8	Mp239_Mp243_fish3_20250228	43	NA	508	34.9075	1030.37	14.0295	orphan_cell
8	Mp239_Mp243_fish3_20250228	44	NA	325	35.9077	325.114	15.8769	orphan_cell
8	Mp239_Mp243_fish3_20250228	45	NA	1571	45.8364	1637.62	15.9383	orphan_cell
8	Mp239_Mp243_fish3_20250228	46	NA	403	27.603	559.586	13.9727	orphan_cell
8	Mp239_Mp243_fish3_20250228	47	NA	269	51.9554	1165.28	18.4052	orphan_cell
8	Mp239_Mp243_fish3_20250228	48	NA	632	40.0427	1136.34	13.6661	orphan_cell
8	Mp239_Mp243_fish3_20250228	49	NA	614	45.3078	1220.76	15.5945	orphan_cell
8	Mp239_Mp243_fish3_20250228	50	NA	106	47.2547	518.689	13.9057	orphan_cell
8	Mp239_Mp243_fish3_20250228	51	NA	608	59.6645	1567.72	20.2188	orphan_cell
8	Mp239_Mp243_fish3_20250228	52	NA	555	48.0198	409.519	18.2739	orphan_cell
8	Mp239_Mp243_fish3_20250228	53	NA	1295	43.0919	813.171	13.0587	orphan_cell
8	Mp239_Mp243_fish3_20250228	54	NA	106	45.4528	1108.75	19.1415	orphan_cell
8	Mp239_Mp243_fish3_20250228	55	NA	194	133.763	34.4278	120.093	orphan_cell
8	Mp239_Mp243_fish3_20250228	NA	2	NA	52.1451	14.3298	48.9894	orphan_nucleus
8	Mp239_Mp243_fish3_20250228	NA	3	NA	8.67097	5.4	49.3677	orphan_nucleus
8	Mp239_Mp243_fish3_20250228	NA	4	NA	181.812	45.4896	159.953	orphan_nucleus
9	Mp239_Mp243_fish3_20250314	2	2	5162	136.642	344.988	16.28	matched
9	Mp239_Mp243_fish3_20250314	3	1	4370	330.885	1444.61	12.2498	matched
9	Mp239_Mp243_fish3_20250314	5	5	3147	87.4344	751.237	14.7678	matched
9	Mp239_Mp243_fish3_20250314	6	6	4543	129.52	676.236	14.8046	matched
9	Mp239_Mp243_fish3_20250314	8	10	2791	91.4238	709.764	17.8429	matched
9	Mp239_Mp243_fish3_20250314	10	3	1916	92.2465	1430.25	14.8602	matched
9	Mp239_Mp243_fish3_20250314	13	3	383	92.2465	1595.43	14.8602	matched
9	Mp239_Mp243_fish3_20250314	16	2	2527	136.642	1201.67	16.28	matched
9	Mp239_Mp243_fish3_20250314	17	13	145	144.023	1963.09	21.907	matched
9	Mp239_Mp243_fish3_20250314	20	14	713	176.167	1800.2	25.9556	matched
9	Mp239_Mp243_fish3_20250314	24	15	2750	66.431	653.092	12.6379	matched
9	Mp239_Mp243_fish3_20250314	1	NA	3217	7.49083	30.4573	7.15822	orphan_cell
9	Mp239_Mp243_fish3_20250314	4	NA	3942	11.0596	151.817	7.0997	orphan_cell
9	Mp239_Mp243_fish3_20250314	7	NA	403	6.8263	33.0769	6.88337	orphan_cell
9	Mp239_Mp243_fish3_20250314	9	NA	3668	18.895	398.09	9.75273	orphan_cell
9	Mp239_Mp243_fish3_20250314	11	NA	683	41.8448	787.874	13.4114	orphan_cell
9	Mp239_Mp243_fish3_20250314	12	NA	802	54.9551	1468.26	16.4526	orphan_cell
9	Mp239_Mp243_fish3_20250314	14	NA	270	48.4889	863.622	18.7333	orphan_cell
9	Mp239_Mp243_fish3_20250314	15	NA	401	57.6858	1507.6	15.9476	orphan_cell
9	Mp239_Mp243_fish3_20250314	18	NA	117	58.7863	1643.85	16.547	orphan_cell
9	Mp239_Mp243_fish3_20250314	19	NA	717	45.3794	447.651	14.6792	orphan_cell
9	Mp239_Mp243_fish3_20250314	21	NA	558	50.4355	770.783	14.5573	orphan_cell
9	Mp239_Mp243_fish3_20250314	22	NA	923	37.571	667.861	15.559	orphan_cell
9	Mp239_Mp243_fish3_20250314	23	NA	143	66.7133	457.867	22.3007	orphan_cell
9	Mp239_Mp243_fish3_20250314	25	NA	109	49.3578	1826.01	17.2477	orphan_cell
9	Mp239_Mp243_fish3_20250314	26	NA	550	37.8236	675.731	12.1473	orphan_cell
9	Mp239_Mp243_fish3_20250314	27	NA	295	34.6407	72.0678	13.2814	orphan_cell
9	Mp239_Mp243_fish3_20250314	28	NA	178	22.5169	445.404	8.96067	orphan_cell
9	Mp239_Mp243_fish3_20250314	29	NA	191	64.0733	1075.54	15.5236	orphan_cell
9	Mp239_Mp243_fish3_20250314	30	NA	134	55.7612	656.813	12.4179	orphan_cell
9	Mp239_Mp243_fish3_20250314	31	NA	82	9.70732	97.3049	9.12195	orphan_cell
9	Mp239_Mp243_fish3_20250314	32	NA	563	55.3481	855.817	14.5826	orphan_cell
9	Mp239_Mp243_fish3_20250314	33	NA	94	3.96809	44.3617	4.24468	orphan_cell
9	Mp239_Mp243_fish3_20250314	34	NA	58	42.4138	407.241	12.9138	orphan_cell
9	Mp239_Mp243_fish3_20250314	35	NA	80	31.6875	80.0875	11.025	orphan_cell
9	Mp239_Mp243_fish3_20250314	NA	4	NA	158.297	3720.57	16.6254	orphan_nucleus
9	Mp239_Mp243_fish3_20250314	NA	7	NA	176.621	1832.02	12.7414	orphan_nucleus
9	Mp239_Mp243_fish3_20250314	NA	8	NA	8.78261	5.19565	8.08696	orphan_nucleus
9	Mp239_Mp243_fish3_20250314	NA	9	NA	16.9342	7.78947	10.5526	orphan_nucleus
9	Mp239_Mp243_fish3_20250314	NA	11	NA	14.84	3.66	11.24	orphan_nucleus
9	Mp239_Mp243_fish3_20250314	NA	12	NA	12.3951	7.34568	9.45679	orphan_nucleus
9	Mp239_Mp243_fish3_20250314	NA	16	NA	45.7368	47.4526	12.9158	orphan_nucleus
10	Mp239_Mp243_fish4_20250221	1	NA	535	37.1757	137.798	16.5327	orphan_cell
10	Mp239_Mp243_fish4_20250221	2	NA	689	38.6792	161.897	18.1887	orphan_cell
10	Mp239_Mp243_fish4_20250221	3	NA	547	40.4552	286.601	19.1152	orphan_cell
10	Mp239_Mp243_fish4_20250221	4	NA	894	38.6957	303.597	18.2953	orphan_cell
10	Mp239_Mp243_fish4_20250221	5	NA	679	28.4801	335.346	14.4845	orphan_cell
10	Mp239_Mp243_fish4_20250221	6	NA	1152	19.2023	186.236	12.5729	orphan_cell
10	Mp239_Mp243_fish4_20250221	7	NA	426	33.5986	134.441	18.115	orphan_cell
10	Mp239_Mp243_fish4_20250221	8	NA	1163	36.2528	370.24	17.1505	orphan_cell
10	Mp239_Mp243_fish4_20250221	9	NA	121	41.0744	129.149	21.2149	orphan_cell
10	Mp239_Mp243_fish4_20250221	10	NA	1017	45.2016	344.162	19.5359	orphan_cell
10	Mp239_Mp243_fish4_20250221	11	NA	782	47.2494	303.969	18.5281	orphan_cell
10	Mp239_Mp243_fish4_20250221	12	NA	1809	30.5882	522.672	14.6921	orphan_cell
10	Mp239_Mp243_fish4_20250221	13	NA	532	39.8496	227.107	17.6974	orphan_cell
10	Mp239_Mp243_fish4_20250221	14	NA	381	41.3832	280.36	17.7297	orphan_cell
10	Mp239_Mp243_fish4_20250221	15	NA	56	43.7143	444.429	17.5179	orphan_cell
10	Mp239_Mp243_fish4_20250221	16	NA	737	52.3351	444.55	19.7028	orphan_cell
10	Mp239_Mp243_fish4_20250221	17	NA	1116	36.6891	247.024	13.8539	orphan_cell
10	Mp239_Mp243_fish4_20250221	18	NA	1709	36.4669	520.362	14.4541	orphan_cell
10	Mp239_Mp243_fish4_20250221	19	NA	1759	33.0563	499.093	14.718	orphan_cell
10	Mp239_Mp243_fish4_20250221	20	NA	207	47.029	421.266	18.4058	orphan_cell
10	Mp239_Mp243_fish4_20250221	21	NA	1402	33.1041	489.331	14.9144	orphan_cell
10	Mp239_Mp243_fish4_20250221	22	NA	179	21.2402	82.2682	11.7263	orphan_cell
10	Mp239_Mp243_fish4_20250221	23	NA	266	65.9699	1422.13	17.8008	orphan_cell
10	Mp239_Mp243_fish4_20250221	24	NA	1096	33.8978	512.312	14.6341	orphan_cell
10	Mp239_Mp243_fish4_20250221	25	NA	386	53.1995	573.72	18.5984	orphan_cell
10	Mp239_Mp243_fish4_20250221	26	NA	1726	25.7039	602.098	11.8326	orphan_cell
10	Mp239_Mp243_fish4_20250221	27	NA	425	41.4306	487.214	17.2706	orphan_cell
10	Mp239_Mp243_fish4_20250221	28	NA	1610	38.1553	1376.45	11.5528	orphan_cell
10	Mp239_Mp243_fish4_20250221	29	NA	55	11.4364	122.6	4.32727	orphan_cell
10	Mp239_Mp243_fish4_20250221	30	NA	134	25.3284	771.179	10.4478	orphan_cell
10	Mp239_Mp243_fish4_20250221	31	NA	424	50.4057	2126.84	11.1392	orphan_cell
11	Mp239_Mp243_fish4_20250228	1	1	900	323.988	1664.25	16.4457	matched
11	Mp239_Mp243_fish4_20250228	11	2	2676	92.1264	1708.23	19.4108	matched
11	Mp239_Mp243_fish4_20250228	17	4	5732	70.2584	1399.66	22.0504	matched
11	Mp239_Mp243_fish4_20250228	20	3	7834	74.7037	1324.71	20.6141	matched
11	Mp239_Mp243_fish4_20250228	27	7	2784	60.7422	1823.61	18.3444	matched
11	Mp239_Mp243_fish4_20250228	28	5	751	115.222	1915.15	21.4317	matched
11	Mp239_Mp243_fish4_20250228	29	6	841	115.414	1819.93	23.0183	matched
11	Mp239_Mp243_fish4_20250228	2	NA	2175	9.38161	136.461	7.80138	orphan_cell
11	Mp239_Mp243_fish4_20250228	3	NA	115	23.8696	728.983	11.2522	orphan_cell
11	Mp239_Mp243_fish4_20250228	4	NA	236	16.5805	72.7119	13.1271	orphan_cell
11	Mp239_Mp243_fish4_20250228	5	NA	330	21.6606	121.809	13.9424	orphan_cell
11	Mp239_Mp243_fish4_20250228	6	NA	605	25.1521	184.679	14.0347	orphan_cell
11	Mp239_Mp243_fish4_20250228	7	NA	2445	43.5804	1604.26	16.4748	orphan_cell
11	Mp239_Mp243_fish4_20250228	8	NA	2525	38.9604	980.243	17.3461	orphan_cell
11	Mp239_Mp243_fish4_20250228	9	NA	359	12.9805	55.8969	8.48189	orphan_cell
11	Mp239_Mp243_fish4_20250228	10	NA	3158	42.3974	1283.04	18.7457	orphan_cell
11	Mp239_Mp243_fish4_20250228	12	NA	2214	45.6174	1054.47	18.3311	orphan_cell
11	Mp239_Mp243_fish4_20250228	13	NA	1206	8.66003	104.843	8.24129	orphan_cell
11	Mp239_Mp243_fish4_20250228	14	NA	2681	44.812	1142.44	17.235	orphan_cell
11	Mp239_Mp243_fish4_20250228	15	NA	867	36.8524	1295.69	15.6805	orphan_cell
11	Mp239_Mp243_fish4_20250228	16	NA	152	6.10526	62.1974	7.32895	orphan_cell
11	Mp239_Mp243_fish4_20250228	18	NA	753	35.8964	1081.64	15.676	orphan_cell
11	Mp239_Mp243_fish4_20250228	19	NA	235	7.90638	59.1277	7.70638	orphan_cell
11	Mp239_Mp243_fish4_20250228	21	NA	1917	33.9567	412.258	16.626	orphan_cell
11	Mp239_Mp243_fish4_20250228	22	NA	2280	35.7189	527.336	16.8706	orphan_cell
11	Mp239_Mp243_fish4_20250228	23	NA	468	32.0726	470.094	16.25	orphan_cell
11	Mp239_Mp243_fish4_20250228	24	NA	1644	26.281	581.845	12.4921	orphan_cell
11	Mp239_Mp243_fish4_20250228	25	NA	660	34.7924	404.202	17.3636	orphan_cell
11	Mp239_Mp243_fish4_20250228	26	NA	1093	38.6432	1152.48	16.4867	orphan_cell
11	Mp239_Mp243_fish4_20250228	30	NA	2828	52.663	1262.61	20.3292	orphan_cell
11	Mp239_Mp243_fish4_20250228	31	NA	2204	34.7813	510.097	16.3571	orphan_cell
11	Mp239_Mp243_fish4_20250228	32	NA	595	37.5966	277.83	17.5496	orphan_cell
11	Mp239_Mp243_fish4_20250228	33	NA	3972	36.2102	719.507	16.0166	orphan_cell
11	Mp239_Mp243_fish4_20250228	34	NA	256	35.082	238.062	16.7031	orphan_cell
11	Mp239_Mp243_fish4_20250228	35	NA	1755	23.7151	378.336	13.2165	orphan_cell
11	Mp239_Mp243_fish4_20250228	36	NA	558	32.2724	233.978	14.7903	orphan_cell
11	Mp239_Mp243_fish4_20250228	37	NA	129	23.8605	210.76	17.4961	orphan_cell
11	Mp239_Mp243_fish4_20250228	38	NA	247	24.5101	157.579	11.7611	orphan_cell
11	Mp239_Mp243_fish4_20250228	39	NA	78	20.2308	14.5256	15.1026	orphan_cell
12	Mp239_Mp243_fish4_20250314	7	7	2157	142.168	857.194	14.4482	matched
12	Mp239_Mp243_fish4_20250314	8	1	5912	143.156	623.783	23.9335	matched
12	Mp239_Mp243_fish4_20250314	34	5	1107	66.3671	500.421	23.6329	matched
12	Mp239_Mp243_fish4_20250314	35	6	1945	75.5778	1194.56	27.4889	matched
12	Mp239_Mp243_fish4_20250314	41	2	637	58.367	1206.03	20.7523	matched
12	Mp239_Mp243_fish4_20250314	42	2	797	58.367	1012.31	20.7523	matched
12	Mp239_Mp243_fish4_20250314	43	4	713	59.4961	1331.35	17.1339	matched
12	Mp239_Mp243_fish4_20250314	1	NA	393	37.028	1057.56	13.6794	orphan_cell
12	Mp239_Mp243_fish4_20250314	2	NA	1455	16.6969	338.619	9.68591	orphan_cell
12	Mp239_Mp243_fish4_20250314	3	NA	161	9.38509	123.652	7.2236	orphan_cell
12	Mp239_Mp243_fish4_20250314	4	NA	147	95.9796	1476.8	31.5102	orphan_cell
12	Mp239_Mp243_fish4_20250314	5	NA	162	6.09259	17.6358	6.52469	orphan_cell
12	Mp239_Mp243_fish4_20250314	6	NA	100	29.81	696.05	10.35	orphan_cell
12	Mp239_Mp243_fish4_20250314	9	NA	169	8.76331	21.3254	7.94675	orphan_cell
12	Mp239_Mp243_fish4_20250314	10	NA	2355	70.6386	933.789	20.4212	orphan_cell
12	Mp239_Mp243_fish4_20250314	11	NA	1822	40.5115	511.645	16.2481	orphan_cell
12	Mp239_Mp243_fish4_20250314	12	NA	1049	52.6292	1085.01	16.8856	orphan_cell
12	Mp239_Mp243_fish4_20250314	13	NA	394	8.67513	68.0685	7.89848	orphan_cell
12	Mp239_Mp243_fish4_20250314	14	NA	2175	38.8851	747.371	15.5848	orphan_cell
12	Mp239_Mp243_fish4_20250314	15	NA	1973	46.2007	915.565	15.4648	orphan_cell
12	Mp239_Mp243_fish4_20250314	16	NA	159	39.5472	713.723	16.6981	orphan_cell
12	Mp239_Mp243_fish4_20250314	17	NA	986	69.0122	887.628	22.9899	orphan_cell
12	Mp239_Mp243_fish4_20250314	18	NA	395	87.0228	1234.65	27.7975	orphan_cell
12	Mp239_Mp243_fish4_20250314	19	NA	823	59.9077	1169.45	21.9405	orphan_cell
12	Mp239_Mp243_fish4_20250314	20	NA	662	56.5544	1016.6	19.577	orphan_cell
12	Mp239_Mp243_fish4_20250314	21	NA	1495	57.3164	1073.99	21.3043	orphan_cell
12	Mp239_Mp243_fish4_20250314	22	NA	717	67.0697	986.275	23.4156	orphan_cell
12	Mp239_Mp243_fish4_20250314	23	NA	268	38.9701	759.672	15.6082	orphan_cell
12	Mp239_Mp243_fish4_20250314	24	NA	550	50.6127	1098.78	16.7745	orphan_cell
12	Mp239_Mp243_fish4_20250314	25	NA	1633	55.4097	474.779	20.1629	orphan_cell
12	Mp239_Mp243_fish4_20250314	26	NA	2133	10.7468	116.74	9.01172	orphan_cell
12	Mp239_Mp243_fish4_20250314	27	NA	6543	45.9514	818.616	15.6074	orphan_cell
12	Mp239_Mp243_fish4_20250314	28	NA	4687	23.5112	342.354	8.89098	orphan_cell
12	Mp239_Mp243_fish4_20250314	29	NA	4555	8.21164	49.4536	7.80176	orphan_cell
12	Mp239_Mp243_fish4_20250314	30	NA	813	69.2743	497.872	22.3887	orphan_cell
12	Mp239_Mp243_fish4_20250314	31	NA	1471	85.8865	830.364	25.5058	orphan_cell
12	Mp239_Mp243_fish4_20250314	32	NA	661	62.5658	952.446	23.0318	orphan_cell
12	Mp239_Mp243_fish4_20250314	33	NA	1479	77.6139	1009.77	22.5402	orphan_cell
12	Mp239_Mp243_fish4_20250314	36	NA	1790	72.5145	1013.2	21.2302	orphan_cell
12	Mp239_Mp243_fish4_20250314	37	NA	5391	6.78538	38.3139	7.46336	orphan_cell
12	Mp239_Mp243_fish4_20250314	38	NA	4632	6.67379	39.5468	7.00712	orphan_cell
12	Mp239_Mp243_fish4_20250314	39	NA	1584	39.6932	931.071	16.0669	orphan_cell
12	Mp239_Mp243_fish4_20250314	40	NA	1179	31.8974	814.502	14.3274	orphan_cell
12	Mp239_Mp243_fish4_20250314	44	NA	667	95.2669	1190.01	26.3898	orphan_cell
12	Mp239_Mp243_fish4_20250314	45	NA	752	74.5731	1094.67	22.8816	orphan_cell
12	Mp239_Mp243_fish4_20250314	46	NA	59	103.169	959.678	28.7288	orphan_cell
12	Mp239_Mp243_fish4_20250314	47	NA	873	69.1214	900.329	23.1844	orphan_cell
12	Mp239_Mp243_fish4_20250314	48	NA	52	69.2885	2188.15	18.5962	orphan_cell
12	Mp239_Mp243_fish4_20250314	49	NA	56	54.3393	1454.25	17.7857	orphan_cell
12	Mp239_Mp243_fish4_20250314	50	NA	875	103.393	1179.23	29.0823	orphan_cell
12	Mp239_Mp243_fish4_20250314	51	NA	382	70.9921	1186.49	22.7277	orphan_cell
12	Mp239_Mp243_fish4_20250314	52	NA	376	84.7101	1219.59	22.9415	orphan_cell
12	Mp239_Mp243_fish4_20250314	53	NA	650	8.00923	74.3646	8.04462	orphan_cell
12	Mp239_Mp243_fish4_20250314	54	NA	402	81.7886	1410.75	24.4776	orphan_cell
12	Mp239_Mp243_fish4_20250314	55	NA	194	10.8351	178.747	7.64433	orphan_cell
12	Mp239_Mp243_fish4_20250314	56	NA	1409	6.27821	28.4784	7.55713	orphan_cell
12	Mp239_Mp243_fish4_20250314	57	NA	3970	6.31008	22.3531	6.84282	orphan_cell
12	Mp239_Mp243_fish4_20250314	58	NA	1051	49.1075	343.421	17.0885	orphan_cell
12	Mp239_Mp243_fish4_20250314	59	NA	527	5.72106	10.5939	6.51613	orphan_cell
12	Mp239_Mp243_fish4_20250314	60	NA	245	117.571	2505.47	26.3061	orphan_cell
12	Mp239_Mp243_fish4_20250314	61	NA	1052	44.0276	1039.24	12.7557	orphan_cell
12	Mp239_Mp243_fish4_20250314	62	NA	318	11.8239	93.3491	6.72013	orphan_cell
12	Mp239_Mp243_fish4_20250314	63	NA	604	74.8361	1563.64	19.6623	orphan_cell
12	Mp239_Mp243_fish4_20250314	64	NA	239	49.7657	777.958	13.7573	orphan_cell
12	Mp239_Mp243_fish4_20250314	65	NA	224	55.7188	875.438	14.7812	orphan_cell
12	Mp239_Mp243_fish4_20250314	66	NA	636	7.77358	36.0456	7.44497	orphan_cell
12	Mp239_Mp243_fish4_20250314	67	NA	4024	10.1111	100.114	6.67147	orphan_cell
12	Mp239_Mp243_fish4_20250314	68	NA	4138	9.94514	108.641	6.7158	orphan_cell
12	Mp239_Mp243_fish4_20250314	69	NA	3501	10.0223	142.787	6.87718	orphan_cell
12	Mp239_Mp243_fish4_20250314	70	NA	1977	9.16641	53.1634	6.74456	orphan_cell
12	Mp239_Mp243_fish4_20250314	NA	3	NA	46.8106	132.5	19.9015	orphan_nucleus
12	Mp239_Mp243_fish4_20250314	NA	8	NA	193.495	14.1924	20.5351	orphan_nucleus
13	Mp239_Mp243_fish5_20250221	13	1	52	59.7477	3583.12	13.7838	matched
13	Mp239_Mp243_fish5_20250221	23	1	1962	59.7477	791.252	13.7838	matched
13	Mp239_Mp243_fish5_20250221	1	NA	137	32.1606	835.686	11.1971	orphan_cell
13	Mp239_Mp243_fish5_20250221	2	NA	663	53.1704	1377.14	15.6908	orphan_cell
13	Mp239_Mp243_fish5_20250221	3	NA	703	64.0583	2049.82	15.0185	orphan_cell
13	Mp239_Mp243_fish5_20250221	4	NA	1074	52.513	1205.27	15.1844	orphan_cell
13	Mp239_Mp243_fish5_20250221	5	NA	1379	60.7099	1097.17	16.3909	orphan_cell
13	Mp239_Mp243_fish5_20250221	6	NA	45	63	1722.98	17.3556	orphan_cell
13	Mp239_Mp243_fish5_20250221	7	NA	849	57.3369	720.37	16.1967	orphan_cell
13	Mp239_Mp243_fish5_20250221	8	NA	420	76.2595	840.033	31.3786	orphan_cell
13	Mp239_Mp243_fish5_20250221	9	NA	369	41.561	618.569	11.8401	orphan_cell
13	Mp239_Mp243_fish5_20250221	10	NA	2629	42.4439	1139.06	13.976	orphan_cell
13	Mp239_Mp243_fish5_20250221	11	NA	250	57.872	1040.72	19.468	orphan_cell
13	Mp239_Mp243_fish5_20250221	12	NA	7776	44.4715	555.665	14.6313	orphan_cell
13	Mp239_Mp243_fish5_20250221	14	NA	662	33.4169	558.023	10.648	orphan_cell
13	Mp239_Mp243_fish5_20250221	15	NA	1520	46.073	280.22	15.4553	orphan_cell
13	Mp239_Mp243_fish5_20250221	16	NA	896	37.0234	331.876	13.9029	orphan_cell
13	Mp239_Mp243_fish5_20250221	17	NA	1570	34.1758	675.444	12.6484	orphan_cell
13	Mp239_Mp243_fish5_20250221	18	NA	1237	34.5683	522.712	12.5683	orphan_cell
13	Mp239_Mp243_fish5_20250221	19	NA	1004	42.0219	894.488	13.7938	orphan_cell
13	Mp239_Mp243_fish5_20250221	20	NA	367	17.9782	317.981	9.52044	orphan_cell
13	Mp239_Mp243_fish5_20250221	21	NA	1141	58.1665	724.762	15.156	orphan_cell
13	Mp239_Mp243_fish5_20250221	22	NA	602	44.3688	416.748	15.5847	orphan_cell
13	Mp239_Mp243_fish5_20250221	24	NA	1378	40.2235	576.12	12.9964	orphan_cell
13	Mp239_Mp243_fish5_20250221	25	NA	687	70.7584	1013.58	18.7191	orphan_cell
13	Mp239_Mp243_fish5_20250221	26	NA	1179	56.5479	819.652	14.4198	orphan_cell
13	Mp239_Mp243_fish5_20250221	27	NA	1387	42.0779	280.699	15.1363	orphan_cell
13	Mp239_Mp243_fish5_20250221	28	NA	1296	51.6011	693.407	13.7076	orphan_cell
13	Mp239_Mp243_fish5_20250221	29	NA	1132	7.87367	21.1625	7.62633	orphan_cell
13	Mp239_Mp243_fish5_20250221	30	NA	990	52.3758	649.69	15.5747	orphan_cell
13	Mp239_Mp243_fish5_20250221	31	NA	1271	36.6176	298.333	13.1141	orphan_cell
13	Mp239_Mp243_fish5_20250221	32	NA	711	61.5162	750.876	17.0408	orphan_cell
13	Mp239_Mp243_fish5_20250221	33	NA	768	39.651	358.171	13.2096	orphan_cell
13	Mp239_Mp243_fish5_20250221	34	NA	1187	49.0531	921.949	14.476	orphan_cell
13	Mp239_Mp243_fish5_20250221	35	NA	829	61.5525	714.713	17.9011	orphan_cell
13	Mp239_Mp243_fish5_20250221	36	NA	272	37.4669	288.037	11.5882	orphan_cell
13	Mp239_Mp243_fish5_20250221	37	NA	419	63.0692	685.131	19.4606	orphan_cell
13	Mp239_Mp243_fish5_20250221	38	NA	402	31.0796	365.512	15.7065	orphan_cell
13	Mp239_Mp243_fish5_20250221	39	NA	424	56.9811	1048.49	14.8231	orphan_cell
13	Mp239_Mp243_fish5_20250221	40	NA	243	34.1235	789.004	12.5267	orphan_cell
13	Mp239_Mp243_fish5_20250221	NA	2	NA	72.2459	14.5902	34.082	orphan_nucleus
14	Mp239_Mp243_fish5_20250228	5	1	3743	81.3988	1296.9	16.3425	matched
14	Mp239_Mp243_fish5_20250228	6	2	4059	77.5698	1273.91	16.3897	matched
14	Mp239_Mp243_fish5_20250228	7	8	4090	72.5137	672.465	17.5294	matched
14	Mp239_Mp243_fish5_20250228	8	9	1412	72.2058	1484.88	15.231	matched
14	Mp239_Mp243_fish5_20250228	10	11	2908	97.7989	1502.76	19.1766	matched
14	Mp239_Mp243_fish5_20250228	11	7	2046	101.506	2643.01	15.6067	matched
14	Mp239_Mp243_fish5_20250228	12	12	4439	130.641	1650.57	18.1792	matched
14	Mp239_Mp243_fish5_20250228	13	13	1366	188.235	2151.07	19.9363	matched
14	Mp239_Mp243_fish5_20250228	14	17	2153	69.6694	1755.72	16.9752	matched
14	Mp239_Mp243_fish5_20250228	15	14	6155	128.191	676.957	19.0193	matched
14	Mp239_Mp243_fish5_20250228	16	15	1450	101.481	2043.97	17.4508	matched
14	Mp239_Mp243_fish5_20250228	17	16	1082	86.5792	2356.45	20.8416	matched
14	Mp239_Mp243_fish5_20250228	25	15	3028	101.481	696.243	17.4508	matched
14	Mp239_Mp243_fish5_20250228	26	18	2595	62.5782	596.342	16.0527	matched
14	Mp239_Mp243_fish5_20250228	1	NA	1739	37.7131	1116.95	14.4669	orphan_cell
14	Mp239_Mp243_fish5_20250228	2	NA	996	22.2972	481.998	9.84538	orphan_cell
14	Mp239_Mp243_fish5_20250228	3	NA	594	29.2542	419.975	11.7037	orphan_cell
14	Mp239_Mp243_fish5_20250228	4	NA	858	58.9219	1356.64	15.9172	orphan_cell
14	Mp239_Mp243_fish5_20250228	9	NA	1081	65.1813	1111.48	18.0601	orphan_cell
14	Mp239_Mp243_fish5_20250228	18	NA	1110	56.4829	192.622	17.6559	orphan_cell
14	Mp239_Mp243_fish5_20250228	19	NA	494	19.5162	293.694	8.66397	orphan_cell
14	Mp239_Mp243_fish5_20250228	20	NA	530	10.9302	142.702	9.11887	orphan_cell
14	Mp239_Mp243_fish5_20250228	21	NA	311	6.11254	41.3151	7	orphan_cell
14	Mp239_Mp243_fish5_20250228	22	NA	1682	29.0922	783.665	12.044	orphan_cell
14	Mp239_Mp243_fish5_20250228	23	NA	773	42.7193	174.181	15.8499	orphan_cell
14	Mp239_Mp243_fish5_20250228	24	NA	607	58.0461	149.442	21.1664	orphan_cell
14	Mp239_Mp243_fish5_20250228	27	NA	559	7.13953	50.6494	7.29159	orphan_cell
14	Mp239_Mp243_fish5_20250228	28	NA	2761	8.39804	66.9645	8.251	orphan_cell
14	Mp239_Mp243_fish5_20250228	29	NA	540	5.89815	24.163	7.9963	orphan_cell
14	Mp239_Mp243_fish5_20250228	30	NA	656	5.78659	27.753	7.82012	orphan_cell
14	Mp239_Mp243_fish5_20250228	31	NA	600	34.86	210.352	14.53	orphan_cell
14	Mp239_Mp243_fish5_20250228	32	NA	1074	35.1108	812.481	13.2598	orphan_cell
14	Mp239_Mp243_fish5_20250228	33	NA	3023	20.4327	276.267	11.8366	orphan_cell
14	Mp239_Mp243_fish5_20250228	34	NA	162	65.8704	182.377	20.1235	orphan_cell
14	Mp239_Mp243_fish5_20250228	35	NA	2503	10.5429	182.479	7.80344	orphan_cell
14	Mp239_Mp243_fish5_20250228	NA	3	NA	48.871	150.758	15.7419	orphan_nucleus
14	Mp239_Mp243_fish5_20250228	NA	4	NA	40.1111	11.6667	15.8538	orphan_nucleus
14	Mp239_Mp243_fish5_20250228	NA	5	NA	43.8151	11.2731	14.5756	orphan_nucleus
14	Mp239_Mp243_fish5_20250228	NA	6	NA	32.1844	8.90071	13.2766	orphan_nucleus
14	Mp239_Mp243_fish5_20250228	NA	10	NA	56.6028	1257.92	13.7434	orphan_nucleus
14	Mp239_Mp243_fish5_20250228	NA	19	NA	70.4878	7.52345	13.7411	orphan_nucleus
15	Mp239_Mp243_fish5_20250314	1	1	671	107.98	1387.26	24.596	matched
15	Mp239_Mp243_fish5_20250314	4	5	3438	277.028	1182.86	21.4343	matched
15	Mp239_Mp243_fish5_20250314	11	9	5975	186.958	817.127	25.4547	matched
15	Mp239_Mp243_fish5_20250314	13	8	5670	195.778	1308.12	23.2508	matched
15	Mp239_Mp243_fish5_20250314	15	6	1370	309.656	734.419	22.871	matched
15	Mp239_Mp243_fish5_20250314	16	6	824	309.656	2873.17	22.871	matched
15	Mp239_Mp243_fish5_20250314	23	12	4001	115.592	815.494	21.1421	matched
15	Mp239_Mp243_fish5_20250314	27	13	2230	143.19	1666.72	21.1509	matched
15	Mp239_Mp243_fish5_20250314	2	NA	1397	23.68	691.253	10.7731	orphan_cell
15	Mp239_Mp243_fish5_20250314	3	NA	1016	45.563	1145.3	10.9734	orphan_cell
15	Mp239_Mp243_fish5_20250314	5	NA	1645	39.3483	889.871	10.0693	orphan_cell
15	Mp239_Mp243_fish5_20250314	6	NA	470	8.59787	164.97	7.45957	orphan_cell
15	Mp239_Mp243_fish5_20250314	7	NA	409	37.2103	899.423	14.445	orphan_cell
15	Mp239_Mp243_fish5_20250314	8	NA	360	39.1556	804.314	13.2444	orphan_cell
15	Mp239_Mp243_fish5_20250314	9	NA	498	24.3514	381.494	11.1928	orphan_cell
15	Mp239_Mp243_fish5_20250314	10	NA	357	52.8235	92.4678	17.0336	orphan_cell
15	Mp239_Mp243_fish5_20250314	12	NA	2933	37.4916	687.519	12.0072	orphan_cell
15	Mp239_Mp243_fish5_20250314	14	NA	664	90.3087	1452.52	25.637	orphan_cell
15	Mp239_Mp243_fish5_20250314	17	NA	1749	33.9628	306.767	11.8754	orphan_cell
15	Mp239_Mp243_fish5_20250314	18	NA	546	94.4579	1191.86	31.0275	orphan_cell
15	Mp239_Mp243_fish5_20250314	19	NA	450	24.36	90	12.6556	orphan_cell
15	Mp239_Mp243_fish5_20250314	20	NA	139	43.5324	28.6906	16.9137	orphan_cell
15	Mp239_Mp243_fish5_20250314	21	NA	168	51.5655	41.1369	18.369	orphan_cell
15	Mp239_Mp243_fish5_20250314	22	NA	307	9.47557	39.0195	7.80456	orphan_cell
15	Mp239_Mp243_fish5_20250314	24	NA	1187	6.70935	23.7363	6.87616	orphan_cell
15	Mp239_Mp243_fish5_20250314	25	NA	878	33.5843	73.5547	14.9077	orphan_cell
15	Mp239_Mp243_fish5_20250314	26	NA	350	33.24	35.0057	14.5229	orphan_cell
15	Mp239_Mp243_fish5_20250314	28	NA	796	60.2299	677.487	16.5075	orphan_cell
15	Mp239_Mp243_fish5_20250314	29	NA	1012	58.7194	583.208	19.8824	orphan_cell
15	Mp239_Mp243_fish5_20250314	30	NA	1972	27.9599	320.732	12.8073	orphan_cell
15	Mp239_Mp243_fish5_20250314	31	NA	429	7.03263	41.1678	7.11422	orphan_cell
15	Mp239_Mp243_fish5_20250314	32	NA	366	41.7131	702.268	14.2049	orphan_cell
15	Mp239_Mp243_fish5_20250314	NA	2	NA	91.4475	3390.34	22.8424	orphan_nucleus
15	Mp239_Mp243_fish5_20250314	NA	3	NA	116.305	2128.43	23.2055	orphan_nucleus
15	Mp239_Mp243_fish5_20250314	NA	4	NA	130.979	3317	21.6745	orphan_nucleus
15	Mp239_Mp243_fish5_20250314	NA	7	NA	125.298	3248.77	23.3311	orphan_nucleus
15	Mp239_Mp243_fish5_20250314	NA	10	NA	42.25	5.78846	15.0962	orphan_nucleus
15	Mp239_Mp243_fish5_20250314	NA	11	NA	27.5625	6.95833	12.0208	orphan_nucleus

### Sheet: AD-HaloTag only
file	image	cell_id	nucleus_id	cell_area	CFP	YFP	RFP	orphan_type
1	Mp249_fish1_20250620	NA	1	NA	7.68627	2.13725	219.745	orphan_nucleus
1	Mp249_fish1_20250620	NA	2	NA	6.16327	4.67347	38.7551	orphan_nucleus
1	Mp249_fish1_20250620	NA	3	NA	10.6105	7.46316	197.579	orphan_nucleus
1	Mp249_fish1_20250620	NA	4	NA	7.58431	5.92157	294.408	orphan_nucleus
1	Mp249_fish1_20250620	NA	5	NA	9.19333	9.75333	384.323	orphan_nucleus
1	Mp249_fish1_20250620	NA	6	NA	7.44758	8.96774	381.722	orphan_nucleus
1	Mp249_fish1_20250620	NA	7	NA	8.42553	4.31915	238.798	orphan_nucleus
1	Mp249_fish1_20250620	NA	8	NA	9.90957	3.89362	222.787	orphan_nucleus
1	Mp249_fish1_20250620	NA	9	NA	8.52969	6.28979	324.713	orphan_nucleus
1	Mp249_fish1_20250620	NA	10	NA	8.60905	6	322.568	orphan_nucleus
1	Mp249_fish1_20250620	NA	11	NA	8.24	4.65333	260.884	orphan_nucleus
1	Mp249_fish1_20250620	NA	12	NA	9.73754	5.24252	280.684	orphan_nucleus
1	Mp249_fish1_20250620	NA	13	NA	6.9646	6.00442	293.956	orphan_nucleus
1	Mp249_fish1_20250620	NA	14	NA	7.90521	6.09953	295.038	orphan_nucleus
1	Mp249_fish1_20250620	NA	15	NA	6.97403	7.33766	258.961	orphan_nucleus
1	Mp249_fish1_20250620	NA	16	NA	7.57576	5.34091	340.439	orphan_nucleus
1	Mp249_fish1_20250620	NA	17	NA	9.10588	6.7451	290.404	orphan_nucleus
1	Mp249_fish1_20250620	NA	18	NA	9.46491	2.75439	144.658	orphan_nucleus
1	Mp249_fish1_20250620	NA	19	NA	8.74468	7.32979	287.83	orphan_nucleus
1	Mp249_fish1_20250620	NA	20	NA	6.11111	7.46667	305.489	orphan_nucleus
1	Mp249_fish1_20250620	NA	21	NA	8.14286	9.44048	162	orphan_nucleus
1	Mp249_fish1_20250620	NA	22	NA	8.17986	13.2302	268.331	orphan_nucleus
1	Mp249_fish1_20250620	NA	23	NA	7.52542	4.23305	275.623	orphan_nucleus
1	Mp249_fish1_20250620	NA	24	NA	10.0326	11.913	351.12	orphan_nucleus
1	Mp249_fish1_20250620	NA	25	NA	7.67518	5.25547	220.106	orphan_nucleus
1	Mp249_fish1_20250620	NA	26	NA	7.97468	2.98312	222.781	orphan_nucleus
1	Mp249_fish1_20250620	NA	27	NA	8.72346	10.4	341.906	orphan_nucleus
1	Mp249_fish1_20250620	NA	28	NA	7.68443	6.46311	271.631	orphan_nucleus
1	Mp249_fish1_20250620	NA	29	NA	7.70952	6.52381	297.11	orphan_nucleus
1	Mp249_fish1_20250620	NA	30	NA	9.09184	5.60204	174.918	orphan_nucleus
1	Mp249_fish1_20250620	NA	31	NA	8.94714	5.02643	299.308	orphan_nucleus
1	Mp249_fish1_20250620	NA	32	NA	7.03653	6.77626	291.822	orphan_nucleus
1	Mp249_fish1_20250620	NA	33	NA	8.83019	8.88679	160.906	orphan_nucleus
1	Mp249_fish1_20250620	NA	34	NA	8.73077	4.36154	295.954	orphan_nucleus
1	Mp249_fish1_20250620	NA	35	NA	9.25243	4.48544	206.476	orphan_nucleus
1	Mp249_fish1_20250620	NA	36	NA	7.91005	15.7937	401.026	orphan_nucleus
1	Mp249_fish1_20250620	NA	37	NA	6.1087	9.84783	197.5	orphan_nucleus
1	Mp249_fish1_20250620	NA	38	NA	7.14583	3.5	148.771	orphan_nucleus
2	Mp249_fish1_20250627	NA	1	NA	6.43011	4.93548	108.204	orphan_nucleus
2	Mp249_fish1_20250627	NA	2	NA	7.58065	4.6129	154.043	orphan_nucleus
2	Mp249_fish1_20250627	NA	3	NA	6.0804	3.65829	61.2362	orphan_nucleus
2	Mp249_fish1_20250627	NA	4	NA	4.88255	4.72819	80.3087	orphan_nucleus
2	Mp249_fish1_20250627	NA	5	NA	5.14943	5.36782	76.2069	orphan_nucleus
3	Mp249_fish2_20250627	NA	1	NA	5.7	4.075	30.85	orphan_nucleus
3	Mp249_fish2_20250627	NA	2	NA	6.34884	2.60465	35.7791	orphan_nucleus
3	Mp249_fish2_20250627	NA	3	NA	6.96364	2.38182	33.9273	orphan_nucleus
3	Mp249_fish2_20250627	NA	4	NA	4.90411	3.27397	29.8425	orphan_nucleus
3	Mp249_fish2_20250627	NA	5	NA	6.02326	3.12791	38.1279	orphan_nucleus
3	Mp249_fish2_20250627	NA	6	NA	7.60169	2.57627	31.4237	orphan_nucleus
3	Mp249_fish2_20250627	NA	7	NA	4.66055	2.77064	38.3394	orphan_nucleus
3	Mp249_fish2_20250627	NA	8	NA	6.26531	5.04082	42.1224	orphan_nucleus
3	Mp249_fish2_20250627	NA	9	NA	6.4	2.325	33.2417	orphan_nucleus
3	Mp249_fish2_20250627	NA	10	NA	5.45455	2.52727	31.3818	orphan_nucleus
3	Mp249_fish2_20250627	NA	11	NA	6.6	2.4	35.84	orphan_nucleus
3	Mp249_fish2_20250627	NA	12	NA	6.75229	2.40367	37.1101	orphan_nucleus
3	Mp249_fish2_20250627	NA	13	NA	6.65574	0.0983607	37.9508	orphan_nucleus
3	Mp249_fish2_20250627	NA	14	NA	5.17742	2.45161	36.7742	orphan_nucleus
3	Mp249_fish2_20250627	NA	15	NA	5.69355	2.8871	41.1613	orphan_nucleus
3	Mp249_fish2_20250627	NA	16	NA	3.76786	4.5	25.6964	orphan_nucleus
3	Mp249_fish2_20250627	NA	17	NA	8.32143	0.732143	25.1964	orphan_nucleus
3	Mp249_fish2_20250627	NA	18	NA	5.69444	6.31944	28.4722	orphan_nucleus
3	Mp249_fish2_20250627	NA	19	NA	7.16049	3.23457	34.3704	orphan_nucleus
3	Mp249_fish2_20250627	NA	20	NA	5.26984	2.2381	29.2857	orphan_nucleus
3	Mp249_fish2_20250627	NA	21	NA	6.12371	1.09278	33.4536	orphan_nucleus
3	Mp249_fish2_20250627	NA	22	NA	6.60377	1.9434	35.6415	orphan_nucleus
3	Mp249_fish2_20250627	NA	23	NA	5.73333	4.46667	35.6222	orphan_nucleus
3	Mp249_fish2_20250627	NA	24	NA	9.77778	3.44444	33.5556	orphan_nucleus
3	Mp249_fish2_20250627	NA	25	NA	7.57778	3.02222	37.2333	orphan_nucleus
3	Mp249_fish2_20250627	NA	26	NA	7.25926	-1.25926	40.8889	orphan_nucleus
3	Mp249_fish2_20250627	NA	27	NA	6.76119	2.31343	29.2836	orphan_nucleus
3	Mp249_fish2_20250627	NA	28	NA	5.68116	3.23188	37.5072	orphan_nucleus
3	Mp249_fish2_20250627	NA	29	NA	7.34444	1.04444	33.7444	orphan_nucleus
3	Mp249_fish2_20250627	NA	30	NA	7.32308	5.67692	45.0923	orphan_nucleus
3	Mp249_fish2_20250627	NA	31	NA	8.43478	3.1413	32.9783	orphan_nucleus
3	Mp249_fish2_20250627	NA	32	NA	7.74046	5.30534	33.4122	orphan_nucleus
3	Mp249_fish2_20250627	NA	33	NA	6.79503	3.64596	58.8323	orphan_nucleus
3	Mp249_fish2_20250627	NA	34	NA	7.01163	1.44186	34.2907	orphan_nucleus
3	Mp249_fish2_20250627	NA	35	NA	9.21053	0.821053	31.7579	orphan_nucleus
3	Mp249_fish2_20250627	NA	36	NA	6.44643	1.01786	28.2143	orphan_nucleus
4	Mp249_fish3_20250620	NA	1	NA	7.4321	4.72222	68.3148	orphan_nucleus
4	Mp249_fish3_20250620	NA	2	NA	8.17647	4.4958	45.958	orphan_nucleus
4	Mp249_fish3_20250620	NA	3	NA	8.1125	3.725	60.275	orphan_nucleus
4	Mp249_fish3_20250620	NA	4	NA	8.75758	6.66667	49.2273	orphan_nucleus
4	Mp249_fish3_20250620	NA	5	NA	10.0435	6.08696	45.7681	orphan_nucleus
5	Mp249_fish4_20250620	NA	1	NA	12.1509	11.2075	213.075	orphan_nucleus
5	Mp249_fish4_20250620	NA	2	NA	6.06154	14.0154	242	orphan_nucleus
5	Mp249_fish4_20250620	NA	3	NA	9.65179	10.0714	168.804	orphan_nucleus
5	Mp249_fish4_20250620	NA	4	NA	9.48	9.61333	240.533	orphan_nucleus
6	Mp249_fish4_20250627	1	NA	57	8.36842	4.08772	14.3158	orphan_cell
6	Mp249_fish4_20250627	NA	1	NA	4.60125	0.6819	119.978	orphan_nucleus
6	Mp249_fish4_20250627	NA	2	NA	5.68323	0.515528	569.05	orphan_nucleus
6	Mp249_fish4_20250627	NA	3	NA	4.79661	0.338983	783.415	orphan_nucleus
7	Mp249_fish5_20250620	NA	1	NA	6.58537	8.60976	137.878	orphan_nucleus
7	Mp249_fish5_20250620	NA	2	NA	5.14754	14.8689	80.5246	orphan_nucleus
7	Mp249_fish5_20250620	NA	3	NA	5.65306	4.2449	46.4388	orphan_nucleus
7	Mp249_fish5_20250620	NA	4	NA	7.06818	8.4899	409.341	orphan_nucleus
7	Mp249_fish5_20250620	NA	5	NA	9.62539	8.78019	347.421	orphan_nucleus
7	Mp249_fish5_20250620	NA	6	NA	7.90426	4.65957	41.3617	orphan_nucleus
7	Mp249_fish5_20250620	NA	7	NA	5.57895	3.32895	41.5789	orphan_nucleus
7	Mp249_fish5_20250620	NA	8	NA	6.65714	8.97143	156.657	orphan_nucleus
8	Mp249_fish5_20250627	NA	1	NA	4.48175	2.05839	69.4745	orphan_nucleus
8	Mp249_fish5_20250627	NA	2	NA	4.48667	-0.786667	66.36	orphan_nucleus
8	Mp249_fish5_20250627	NA	3	NA	6.15789	1.92105	38.8421	orphan_nucleus
8	Mp249_fish5_20250627	NA	4	NA	5.24286	3.50714	48.6857	orphan_nucleus
8	Mp249_fish5_20250627	NA	5	NA	5.31481	0.333333	134.204	orphan_nucleus
8	Mp249_fish5_20250627	NA	6	NA	9.72289	2.03614	32.9157	orphan_nucleus
8	Mp249_fish5_20250627	NA	7	NA	9.28814	3.01695	28.4237	orphan_nucleus
8	Mp249_fish5_20250627	NA	8	NA	6.44	3.08	31.32	orphan_nucleus
8	Mp249_fish5_20250627	NA	9	NA	9.28846	2.03846	30.1923	orphan_nucleus
8	Mp249_fish5_20250627	NA	10	NA	8.98667	4.98667	25.36	orphan_nucleus
9	Mp249_fish6_20250627	1	NA	1210	10.5934	37.5339	18.9033	orphan_cell
9	Mp249_fish6_20250627	NA	1	NA	7.26829	11.811	137.622	orphan_nucleus
9	Mp249_fish6_20250627	NA	2	NA	6.01639	9.5082	62.5738	orphan_nucleus
9	Mp249_fish6_20250627	NA	3	NA	6.91852	8.71111	61.4963	orphan_nucleus
9	Mp249_fish6_20250627	NA	4	NA	5.97727	11.7614	58.1023	orphan_nucleus
9	Mp249_fish6_20250627	NA	5	NA	5.74227	4.10309	89.2165	orphan_nucleus
